# CD49a Identifies Polyfunctional Memory CD8 T cell Subsets that Persist in the Lungs after Influenza Infection

**DOI:** 10.1101/2021.07.30.454373

**Authors:** Emma C. Reilly, Mike Sportiello, Kris Lambert Emo, Andrea M. Amitrano, Rakshanda Jha, Ashwin B.R. Kumar, Nathan G. Laniewski, Hongmei Yang, Minsoo Kim, David J. Topham

**Author notes:** authors contributed equally to this manuscript (Emma C. Reilly, Mike Sportiello).

## Abstract

CD8 T cell memory offers critical antiviral protection, even in the absence of neutralizing antibodies. The paradigm is that CD8 T cell memory within the lung tissue consists of a mix of circulating T_EM_ cells and non-circulating T_RM_ cells. However, based on our analysis, the heterogeneity within the tissue is much higher, identifying T_CM_, T_EM_, T_RM_, and a multitude of populations which do not perfectly fit these classifications. Further interrogation of the populations shows that T_RM_ cells that express CD49a, both with and without CD103, have increased and diverse effector potential compared with CD49a negative populations. These populations function as a one-man band, displaying antiviral activity, chemokine production, release of GM-CSF, and the ability to kill specific targets *in* vitro with delayed kinetics compared with effector CD8 T cells. Together, this study establishes that CD49a defines multiple polyfunctional CD8 memory subsets after clearance of influenza infection, which act to eliminate virus in the absence of direct killing, recruit and mature innate immune cells, and destroy infected cells if the virus persists.

**Contribution to the field:** Protection from previously seen infections requires specialized immune memory cells properly positioned throughout the body to combat the newly invading pathogen. In the case of re-exposure to influenza virus, CD8 T cells resident within the respiratory tract (T_RM_) are critical for eliminating the virus. Previously, T_RM_ were viewed as mostly homogenous, with a limited range of immune functions. In this study, lung T_RM_ were compared with circulating memory CD8 T cells transiently present within the lung, to define the breadth of their effector capabilities. Using T_RM_ defining surface proteins CD49a and CD103 to identify different memory CD8 T cell subsets, gene and protein expression were evaluated. In addition to demonstrating higher levels of diversity than previously reported, multiple polyfunctional subsets were identified. This polyfunctionality was primarily associated with cell populations expressing CD49a, and these cells produced multiple antiviral factors, chemokines to recruit other immune cells, a growth factor associated with improved antigen presenting cell function, and cytolytic granules. Functional assays further demonstrated killing of target cells by T_RM_. This study paints a more holistic, complete picture of the phenotype and functions of lung CD8 T cells after viral infection, revealing CD49a as a marker of cells with high effector capacity.
