## Supplemental Table 4 for "CD49a Identifies Polyfunctional Memory CD8 T cell Subsets that Persist in the Lungs after Influenza Infection"

	Term	Overlap	P.value	Adjusted.P.value	Combined.Score	Genes
1	Cytokine-cytokine receptor interaction	24/292	0.000218093	0.054305185	20.14264528	IL10;GDF11;XCR1;TNFSF14;CSF1;TNFRSF13C;CXCR6;TNF;FASL;IFNG;CXCR3;IL2RA;CCL4;TNFSF10;LEPR;CCL3;TNFSF11;TNFSF9;CCR8;CCL1;CCR5;IL18R1;CCR2;IL12RB2
2	Steroid biosynthesis	19-May	0.000503512	0.062687189	71.42009479	SQLE;SOAT1;SOAT2;LSS;CYP51
3	Natural killer cell mediated cytotoxicity	12/118	0.001362619	0.113097359	19.76615172	PRKCG;KLRK1;KLRC2;FASL;IFNG;TNFSF10;GZMB;CD244A;CD48;KLRC1;TNF;MAPK3
4	Apoptosis	13/141	0.002141757	0.13162658	16.52143988	GZMB;PTPN13;TNF;ERN1;FASL;AKT3;LMNA;TNFSF10;BCL2A1D;BCL2A1B;CTSD;TUBA8;MAPK3
5	African trypanosomiasis	Jun-39	0.002814566	0.13162658	28.13017386	PRKCG;IL10;FASL;IFNG;GNAQ;TNF
6	Thyroid hormone signaling pathway	11/115	0.003443462	0.13162658	15.8525003	PRKCG;NOTCH2;THRB;SRC;AKT3;ITGAV;ATP1A2;MED12L;PLCD1;WNT4;MAPK3
7	Rheumatoid arthritis	Sep-84	0.003700346	0.13162658	17.73516234	CD86;CSF1;IFNG;CD80;CCL3;CTLA4;TNFSF11;TNF;ATP6V0A1
8	Inflammatory bowel disease (IBD)	Jul-59	0.005751285	0.14409231	18.29991333	IL10;IFNG;TBX21;RORA;TNF;IL18R1;IL12RB2
9	Glycosphingolipid biosynthesis	Jun-45	0.005834436	0.14409231	20.84151119	FUT7;ST3GAL4;B3GALT5;GGTA1;B4GALT4;ST6GALNAC6
10	Sphingolipid signaling pathway	11/124	0.006091452	0.14409231	13.11631517	PRKCG;CERS4;PPP2R2C;GNAQ;SMPD1;AKT3;TNF;PRKCZ;CTSD;PLD2;MAPK3
11	Chemokine signaling pathway	15/197	0.006365524	0.14409231	11.03035074	XCR1;SRC;CXCR6;PRKCZ;GNG11;GNG2;CXCR3;AKT3;CCL4;CCL3;CCR8;CCL1;CCR5;CCR2;MAPK3
12	Allograft rejection	Jul-63	0.008225639	0.170682	15.81069813	CD86;IL10;IFNG;FASL;CD80;GZMB;TNF
13	Graft-versus-host disease	Jul-64	0.008950591	0.171438234	15.25921818	CD86;IFNG;FASL;CD80;GZMB;KLRC1;TNF
14	Choline metabolism in cancer	Sep-99	0.010731451	0.175446303	11.95955564	PRKCG;PCYT1B;AKT3;PDGFB;PLPP2;RALGDS;DGKH;PLD2;MAPK3
15	Type I diabetes mellitus	Jul-69	0.013292932	0.175446303	12.84877096	CD86;IFNG;FASL;CD80;ICA1;GZMB;TNF
16	Human cytomegalovirus infection	17/255	0.013662258	0.175446303	8.114530669	PRKCG;PTGER4;CDKN1A;ARHGEF12;SRC;GNG11;TNF;CDK6;GNG2;FASL;GNAQ;AKT3;CCL4;CCL3;ITGAV;CCR5;MAPK3
17	Chagas disease (American trypanosomiasis)	9/103	0.013686243	0.175446303	10.83422178	IL10;FASL;IFNG;PPP2R2C;GNAQ;AKT3;CCL3;TNF;MAPK3
18	Gap junction	Aug-86	0.013807143	0.175446303	11.57584852	PRKCG;TJP1;SRC;GNAQ;PDGFB;ADRB1;MAPK3;TUBA8
19	Tuberculosis	13/178	0.014680978	0.175446303	8.785529511	IL10;PLK3;ARHGEF12;SRC;CEBPG;TNF;EEA1;IFNG;AKT3;ITGAX;CTSD;ATP6V0A1;MAPK3
20	Pathways in cancer	30/535	0.015097841	0.175446303	6.618823473	NOTCH2;ITGB1;PTGER4;CDKN1A;EPAS1;PDGFB;GSTT1;LAMC1;GNG2;CDH1;AKT3;CTNNA1;ITGAV;RALGDS;IL12RB2;WNT4;MAPK3;PRKCG;WNT10B;ARNT2;ARHGEF12;DAPK2;F2R;GNG11;CDK6;FASL;IFNG;IL2RA;GNAQ;GSTM5
21	Axon guidance	13/180	0.015975698	0.175446303	8.505627342	SEMA6B;ITGB1;NRP1;SEMA4A;ARHGEF12;SRC;SEMA6D;L1CAM;PRKCZ;RGS3;SRGAP3;WNT4;MAPK3
22	Adherens junction	Jul-72	0.016527786	0.175446303	11.63608347	FARP2;TJP1;CDH1;SRC;CTNNA1;PTPRJ;MAPK3
23	Bladder cancer	May-41	0.016690157	0.175446303	14.95268579	CDKN1A;SRC;CDH1;DAPK2;MAPK3
24	Parathyroid hormone synthesis, secretion and action	9/107	0.017204099	0.175446303	9.835996909	PRKCG;EGR1;CDKN1A;GNAQ;TNFSF11;PDE4A;RUNX2;PLD2;MAPK3
25	Toxoplasmosis	9/108	0.018178027	0.175446303	9.604168681	ITGB1;IL10;IFNG;AKT3;LAMC1;CCR5;TNF;LDLR;MAPK3
26	Proteoglycans in cancer	14/203	0.018319694	0.175446303	7.827616393	PRKCG;ITGB1;WNT10B;CDKN1A;ARHGEF12;SRC;TNF;FASL;AKT3;ITGAV;HPSE;CD44;WNT4;MAPK3
27	Rap1 signaling pathway	14/209	0.022902078	0.211208052	7.161051753	PRKCG;FARP2;ITGB1;CSF1;SRC;F2R;PDGFB;PRKCZ;CDH1;ADORA2B;GNAQ;AKT3;RALGDS;MAPK3
28	Toll-like receptor signaling pathway	Aug-99	0.029565917	0.257569271	8.15247959	CD86;CD80;AKT3;CCL4;CCL3;IRF5;TNF;MAPK3
29	Glutathione metabolism	Jun-64	0.029998028	0.257569271	9.543913146	HPGDS;RRM2B;GSTT1;CHAC1;OPLAH;GSTM5
30	Prion diseases	Apr-34	0.035187186	0.292053642	11.72634024	EGR1;PRNP;LAMC1;MAPK3
31	Transcriptional misregulation in cancer	12/183	0.038479906	0.301626017	6.028663497	CD86;ARNT2;CDKN1A;ID2;NSD2;PBX3;GZMB;BCL2A1D;BCL2A1B;RUNX2;HIST1H3D;MLF1
32	Renal cell carcinoma	Jun-68	0.038790694	0.301626017	8.271984639	ARNT2;CDKN1A;EPAS1;AKT3;PDGFB;MAPK3
33	JAK-STAT signaling pathway	11/164	0.040318274	0.301626017	6.085275777	SOCS2;IL10;PIAS3;CDKN1A;CISH;IFNG;IL2RA;AKT3;LEPR;PDGFB;IL12RB2
34	Th1 and Th2 cell differentiation	Jul-87	0.041185882	0.301626017	7.344530681	NOTCH2;IFNG;TBX21;IL2RA;RBPJ;IL12RB2;MAPK3
35	Tight junction	11/167	0.044970198	0.319083863	5.76438317	ITGB1;TJP1;MARVELD2;PPP2R2C;SRC;PRKCZ;ACTR3B;YBX3;TJP3;TUBA8;RAB8B
36	Arrhythmogenic right ventricular cardiomyopathy (ARVC)	Jun-72	0.049069788	0.319083863	7.207048145	ITGB1;ITGA1;LMNA;PKP2;CTNNA1;ITGAV
37	Melanoma	Jun-72	0.049069788	0.319083863	7.207048145	CDKN1A;CDK6;CDH1;AKT3;PDGFB;MAPK3
38	Prolactin signaling pathway	Jun-72	0.049069788	0.319083863	7.207048145	SOCS2;CISH;SRC;AKT3;TNFSF11;MAPK3
39	Cell adhesion molecules (CAMs)	11/170	0.049976991	0.319083863	5.462284529	CD86;ITGB1;CDH1;CD80;CNTN1;CTLA4;CD226;ESAM;ITGAV;PDCD1;L1CAM
40	C-type lectin receptor signaling pathway	8/112	0.054696465	0.340485495	5.88314885	IL10;PLK3;ARHGEF12;SRC;AKT3;CASP1;TNF;MAPK3
41	Kaposi sarcoma-associated herpesvirus infection	13/216	0.056817675	0.342555975	4.841945398	CD86;GABARAPL1;CDKN1A;SRC;PDGFB;GNG11;CD200R1;CDK6;GNG2;AKT3;CCR8;CCR5;MAPK3
42	Glioma	Jun-75	0.057780526	0.342555975	6.518991227	PRKCG;CDKN1A;CDK6;AKT3;PDGFB;MAPK3
43	Endometrial cancer	May-58	0.061729498	0.349332841	6.904796703	CDKN1A;CDH1;AKT3;CTNNA1;MAPK3
44	VEGF signaling pathway	May-58	0.061729498	0.349332841	6.904796703	PRKCG;MAPKAPK3;SRC;AKT3;MAPK3
45	Autoimmune thyroid disease	Jun-78	0.067359317	0.356861062	5.910334252	CD86;IL10;FASL;CD80;CTLA4;GZMB
46	Salivary secretion	Jun-78	0.067359317	0.356861062	5.910334252	PRKCG;GNAQ;ATP2B4;CD38;ADRB1;ATP1A2
47	Salmonella infection	Jun-78	0.067359317	0.356861062	5.910334252	TJP1;IFNG;CCL4;CASP1;CCL3;MAPK3
48	Apelin signaling pathway	9/138	0.068910459	0.357473004	4.912042186	EGR1;GABARAPL1;MEF2B;GNG2;CDH1;GNAQ;AKT3;GNG11;MAPK3
49	Insulin signaling pathway	9/139	0.071407855	0.361357568	4.809136162	SOCS2;PRKAR2B;PPP1R3E;PRKAR2A;AKT3;TRIP10;PYGL;PRKCZ;MAPK3
50	Intestinal immune network for IgA production	Apr-43	0.072561761	0.361357568	7.06645276	CD86;IL10;CD80;TNFRSF13C
51	T cell receptor signaling pathway	7/101	0.078964753	0.372803148	4.971475901	IL10;IFNG;AKT3;CTLA4;PDCD1;TNF;MAPK3
52	Fluid shear stress and atherosclerosis	9/143	0.081953347	0.372803148	4.421168123	IFNG;SRC;AKT3;PDGFB;GSTT1;ITGAV;TNF;PRKCZ;GSTM5
53	NF-kappa B signaling pathway	7/102	0.082243287	0.372803148	4.840069277	TNFSF14;CCL4;TNFSF11;TNFRSF13C;BCL2A1D;TNF;BCL2A1B
54	Th17 cell differentiation	7/102	0.082243287	0.372803148	4.840069277	IFNG;IRF4;TBX21;IL2RA;RORA;AHR;MAPK3
55	Mucin type O-glycan biosynthesis	28-Mar	0.082346077	0.372803148	7.864077354	GALNT3;GCNT1;B4GALT5
56	ECM-receptor interaction	Jun-83	0.085249502	0.37905582	5.042702029	ITGB1;SV2C;ITGA1;ITGAV;LAMC1;CD44
57	ErbB signaling pathway	Jun-84	0.089113361	0.388413055	4.888176327	PRKCG;CDKN1A;SRC;AKT3;AREG;MAPK3
58	Platelet activation	8/125	0.090473724	0.388413055	4.320880699	ITGB1;ARHGEF12;SRC;GNAQ;AKT3;F2R;PRKCZ;MAPK3
59	Pancreatic secretion	7/105	0.092541477	0.390556402	4.469622257	PRKCG;CAR2;RAB3D;GNAQ;ATP2B4;CD38;ATP1A2
60	Non-small cell lung cancer	May-66	0.095383411	0.395118784	5.059785747	PRKCG;CDKN1A;CDK6;AKT3;MAPK3
61	Circadian rhythm	30-Mar	0.096796168	0.395118784	6.809343585	PER3;BHLHE40;RORA
62	Type II diabetes mellitus	Apr-48	0.099458151	0.395774336	5.509204177	SOCS2;PRKCZ;TNF;MAPK3
63	Leishmaniasis	May-67	0.100135675	0.395774336	4.874917726	ITGB1;IL10;IFNG;TNF;MAPK3
64	Cholesterol metabolism	Apr-49	0.105322936	0.404664777	5.252782748	SOAT1;SOAT2;ANGPTL4;LDLR
65	Regulation of actin cytoskeleton	12/217	0.105635384	0.404664777	3.46369173	ITGB1;CYFIP1;ARHGEF12;ABI2;SRC;F2R;ITGA1;PDGFB;ITGAX;ITGAV;ITGAE;MAPK3
66	PI3K-Akt signaling pathway	18/357	0.111107803	0.412285652	3.075137813	ITGB1;CDKN1A;CSF1;F2R;ITGA1;PDGFB;LAMC1;GNG11;AREG;CDK6;GNG2;FASL;PPP2R2C;IL2RA;AKT3;ITGAV;PIK3AP1;MAPK3
67	TNF signaling pathway	7/110	0.111224082	0.412285652	3.923060424	RPS6KA4;CSF1;MLKL;AKT3;TNF;IL18R1;MAPK3
68	Dilated cardiomyopathy (DCM)	Jun-90	0.114240881	0.412285652	4.071426187	ITGB1;ITGA1;LMNA;ITGAV;ADRB1;TNF
69	FoxO signaling pathway	8/132	0.114247831	0.412285652	3.679726458	IL10;PLK3;GABARAPL1;CDKN1A;FASL;AKT3;TNFSF10;MAPK3
70	Human papillomavirus infection	18/360	0.117493571	0.417941417	2.970168198	PTGER4;NOTCH2;ITGB1;WNT10B;CDKN1A;ITGA1;LAMC1;RBPJ;PRKCZ;TNF;CDK6;FASL;PPP2R2C;AKT3;ITGAV;ATP6V0A1;WNT4;MAPK3
71	p53 signaling pathway	May-71	0.120289904	0.421861777	4.213664912	CDKN1A;CDK6;CD82;RRM2B;AIFM2
72	Small cell lung cancer	Jun-92	0.123334335	0.42653124	3.835947839	ITGB1;CDKN1A;CDK6;AKT3;ITGAV;LAMC1
73	Nitrogen metabolism	17-Feb	0.127908058	0.436289131	7.190641637	CAR2;CAR5B
74	Hematopoietic cell lineage	Jun-94	0.132770986	0.446756427	3.6163289	CSF1;IL2RA;ITGA1;CD38;TNF;CD44
75	Hepatitis C	9/160	0.136597517	0.453503758	3.119388225	CDKN1A;CDK6;FASL;IFNG;PPP2R2C;AKT3;TNF;LDLR;MAPK3
76	Pancreatic cancer	May-75	0.142177475	0.465818306	3.658524149	CDKN1A;CDK6;AKT3;RALGDS;MAPK3
77	Pertussis	May-76	0.147902873	0.478283318	3.533809718	ITGB1;IL10;CASP1;TNF;MAPK3
78	Phosphatidylinositol signaling system	Jun-98	0.152628794	0.485056125	3.21963964	PRKCG;PI4K2B;INPP4B;PLCD1;DGKH;MTMR7
79	Thyroid cancer	Mar-37	0.154243939	0.485056125	4.326911835	CDKN1A;CDH1;MAPK3
80	Systemic lupus erythematosus	8/143	0.157660372	0.485056125	2.876453663	CD86;IL10;IFNG;CD80;HIST1H2BG;TNF;HIST1H3D;HIST1H2BC
81	Circadian entrainment	Jun-99	0.157789342	0.485056125	3.128514752	PRKCG;GNG2;PER3;GNAQ;GNG11;MAPK3
82	Aldosterone-regulated sodium reabsorption	Mar-38	0.163180579	0.495511759	4.076423227	PRKCG;ATP1A2;MAPK3
83	AGE-RAGE signaling pathway in diabetic complications	6/101	0.168334092	0.505002276	2.955046543	EGR1;AKT3;TNF;PRKCZ;PLCD1;MAPK3
84	Breast cancer	8/147	0.175140403	0.519166195	2.634117327	NOTCH2;WNT10B;CDKN1A;CDK6;AKT3;TNFSF11;WNT4;MAPK3
85	Adrenergic signaling in cardiomyocytes	8/148	0.179640589	0.520934319	2.577082319	PPP2R2C;GNAQ;AKT3;ATP2B4;ADRB1;ATP1A2;SCN1B;MAPK3
86	Hepatocellular carcinoma	9/171	0.17992109	0.520934319	2.503779269	PRKCG;WNT10B;CDKN1A;CDK6;AKT3;GSTT1;WNT4;GSTM5;MAPK3
87	Phospholipase D signaling pathway	8/149	0.184190967	0.527167252	2.521389672	AKT3;F2R;PDGFB;PLPP2;RALGDS;DGKH;PLD2;MAPK3
88	Gastric cancer	8/150	0.188790557	0.534191463	2.467002945	WNT10B;CDKN1A;CDH1;AKT3;CTNNA1;ABCB1B;WNT4;MAPK3
89	Osteoclast differentiation	7/128	0.192880968	0.534701379	2.500006087	CSF1;IFNG;AKT3;FHL2;TNFSF11;TNF;MAPK3
90	Proximal tubule bicarbonate reclamation	22-Feb	0.193265559	0.534701379	4.309423976	CAR2;ATP1A2
91	Amoebiasis	6/106	0.195916398	0.536078935	2.567556889	PRKCG;IL10;IFNG;GNAQ;LAMC1;TNF
92	Phosphonate and phosphinate metabolism	6-Jan	0.201478489	0.545305911	8.395732601	PCYT1B
93	mTOR signaling pathway	8/154	0.207660627	0.555994583	2.261826796	PRKCG;PRR5;WNT10B;SLC7A5;AKT3;TNF;WNT4;MAPK3
94	Hypertrophic cardiomyopathy (HCM)	May-86	0.209998329	0.556272169	2.528082485	ITGB1;ITGA1;LMNA;ITGAV;TNF
95	Fc gamma R-mediated phagocytosis	May-87	0.216628371	0.560609084	2.447386602	PRKCG;AKT3;PLPP2;PLD2;MAPK3
96	Insulin resistance	6/110	0.219111032	0.560609084	2.298861847	PPP1R3E;AKT3;TRIB3;PYGL;TNF;PRKCZ
97	Colorectal cancer	May-88	0.223322817	0.560609084	2.369665729	CDKN1A;AKT3;AREG;RALGDS;MAPK3
98	Metabolism of xenobiotics by cytochrome P450	Apr-66	0.224798374	0.560609084	2.525997875	HPGDS;CYP1A1;GSTT1;GSTM5
99	Cushing syndrome	8/159	0.232229012	0.560609084	2.030825828	WNT10B;CDKN1A;CDK6;GNAQ;AHR;LDLR;WNT4;MAPK3
100	Hippo signaling pathway	8/159	0.232229012	0.560609084	2.030825828	WNT10B;PPP2R2C;CDH1;ID2;CTNNA1;PRKCZ;AREG;WNT4
101	Asthma	25-Feb	0.234213606	0.560609084	3.308699171	IL10;TNF
102	Antigen processing and presentation	May-90	0.236892562	0.560609084	2.222628899	IFNG;KLRC2;KLRC3;KLRC1;TNF
103	GABAergic synapse	May-90	0.236892562	0.560609084	2.222628899	PRKCG;GABARAPL1;GNG2;SRC;GNG11
104	GnRH signaling pathway	May-90	0.236892562	0.560609084	2.222628899	EGR1;SRC;GNAQ;PLD2;MAPK3
105	Cholinergic synapse	6/113	0.23708066	0.560609084	2.118068444	PRKCG;GNG2;GNAQ;AKT3;GNG11;MAPK3
106	Signaling pathways regulating pluripotency of stem cells	7/137	0.240720745	0.560609084	2.012698991	WNT10B;ID2;PCGF2;AKT3;DUSP9;WNT4;MAPK3
107	Ras signaling pathway	11/233	0.240904305	0.560609084	1.852369615	PRKCG;GNG2;FASL;CSF1;RASA4;AKT3;PDGFB;RALGDS;GNG11;PLD2;MAPK3
108	Glutamatergic synapse	6/114	0.243168663	0.560638862	2.061383851	PRKCG;GNG2;GNAQ;GNG11;PLD2;MAPK3
109	Folate biosynthesis	26-Feb	0.247988095	0.562185555	3.045840843	MOCOS;GGH
110	Acute myeloid leukemia	Apr-69	0.248738841	0.562185555	2.245696724	AKT3;BCL2A1D;BCL2A1B;MAPK3
111	cAMP signaling pathway	10/211	0.251014257	0.562185555	1.805692386	GLP1R;VIPR2;AKT3;F2R;ATP2B4;PDE4A;ADRB1;ATP1A2;PLD2;MAPK3
112	ABC transporters	Mar-48	0.259095695	0.562185555	2.360743112	ABCA2;ABCB10;ABCB1B
113	Sphingolipid metabolism	Mar-48	0.259095695	0.562185555	2.360743112	CERS4;SMPD1;PLPP2
114	Collecting duct acid secretion	27-Feb	0.261787134	0.562185555	2.810306406	CAR2;ATP6V0A1
115	Calcium signaling pathway	9/189	0.261833754	0.562185555	1.758832762	PRKCG;ADORA2B;GNAQ;F2R;PTAFR;ATP2B4;CD38;ADRB1;PLCD1
116	Human immunodeficiency virus 1 infection	11/238	0.262167239	0.562185555	1.703468736	PRKCG;WEE1;GNG2;FASL;GNAQ;AKT3;AP1S2;CCR5;GNG11;TNF;MAPK3
117	Adipocytokine signaling pathway	Apr-71	0.264991364	0.562185555	2.07933531	AKT3;LEPR;ACSBG1;TNF
118	Malaria	Mar-49	0.269124353	0.562185555	2.244367606	IL10;IFNG;TNF
119	Notch signaling pathway	Mar-49	0.269124353	0.562185555	2.244367606	NOTCH2;NUMBL;RBPJ
120	B cell receptor signaling pathway	Apr-72	0.273190571	0.562185555	2.001643718	IFITM1;AKT3;PIK3AP1;MAPK3
121	Bile secretion	Apr-72	0.273190571	0.562185555	2.001643718	CAR2;ATP1A2;ABCB1B;LDLR
122	Inositol phosphate metabolism	Apr-73	0.281431996	0.574398089	1.927350749	PI4K2B;INPP4B;PLCD1;MTMR7
123	Sulfur metabolism	9-Jan	0.286459409	0.57710413	4.094056248	SUOX
124	Bacterial invasion of epithelial cells	Apr-74	0.289710909	0.57710413	1.856276643	ITGB1;CDH1;SRC;CTNNA1
125	Gastric acid secretion	Apr-74	0.289710909	0.57710413	1.856276643	PRKCG;CAR2;GNAQ;ATP1A2
126	Amyotrophic lateral sclerosis (ALS)	Mar-52	0.299432549	0.587919525	1.935355159	CASP1;TNF;PRPH
127	cGMP-PKG signaling pathway	8/172	0.300212377	0.587919525	1.539960066	RGS2;MEF2B;GNAQ;AKT3;ATP2B4;ADRB1;ATP1A2;MAPK3
128	Lysosome	6/124	0.306199393	0.587919525	1.578336466	ABCA2;SMPD1;AP1S2;LITAF;CTSD;ATP6V0A1
129	Chronic myeloid leukemia	Apr-76	0.306362637	0.587919525	1.723122592	CDKN1A;CDK6;AKT3;MAPK3
130	Melanogenesis	5/100	0.307553874	0.587919525	1.62734998	PRKCG;WNT10B;GNAQ;WNT4;MAPK3
131	Glycosaminoglycan biosynthesis	Mar-53	0.30958209	0.587919525	1.84412248	CHSY1;CHST12;B4GALT4
132	Focal adhesion	9/199	0.311668182	0.587919525	1.448859768	PRKCG;ITGB1;SRC;AKT3;ITGA1;PDGFB;ITGAV;LAMC1;MAPK3
133	Necroptosis	8/176	0.322018953	0.598487462	1.415393413	MLKL;FASL;IFNG;SMPD1;TNFSF10;CASP1;PYGL;TNF
134	Aldosterone synthesis and secretion	5/102	0.32207759	0.598487462	1.531266164	PRKCG;GNAQ;ATP2B4;ATP1A2;LDLR
135	Endocrine and other factor-regulated calcium reabsorption	Mar-55	0.32990506	0.603211739	1.676867016	PRKCG;GNAQ;ATP1A2
136	Pentose phosphate pathway	Feb-32	0.33048516	0.603211739	1.93421982	TKTL1;ALDOC
137	Viral carcinogenesis	10/229	0.335710474	0.603211739	1.307454062	CDKN1A;CDK6;SRC;HDAC11;CCR8;HIST1H2BG;RBPJ;CCR5;HIST1H2BC;MAPK3
138	HIF-1 signaling pathway	5/104	0.336676381	0.603211739	1.441477251	PRKCG;CDKN1A;IFNG;AKT3;MAPK3
139	Synthesis and degradation of ketone bodies	11-Jan	0.338033653	0.603211739	2.841235041	HMGCLL1
140	Oxytocin signaling pathway	7/154	0.339155195	0.603211739	1.350262188	PRKCG;RGS2;CDKN1A;SRC;GNAQ;CD38;MAPK3
141	Autophagy	6/130	0.34531481	0.609811261	1.34897517	ERN1;GABARAPL1;DAPK2;AKT3;CTSD;MAPK3
142	Relaxin signaling pathway	6/131	0.351887091	0.617041448	1.314386717	GNG2;SRC;AKT3;PRKCZ;GNG11;MAPK3
143	Legionellosis	Mar-58	0.360342395	0.627449346	1.459008149	NAIP2;CASP1;TNF
144	Dopaminergic synapse	6/135	0.378254066	0.654064322	1.185271737	PRKCG;GNG2;PPP2R2C;GNAQ;AKT3;GNG11
145	Insulin secretion	Apr-86	0.390368208	0.666103292	1.202441249	GLP1R;PRKCG;GNAQ;ATP1A2
146	Long-term depression	Mar-61	0.390566589	0.666103292	1.274167443	PRKCG;GNAQ;MAPK3
147	Hepatitis B	7/163	0.393388596	0.666352111	1.097293843	PRKCG;CDKN1A;FASL;SRC;AKT3;TNF;MAPK3
148	Fatty acid biosynthesis	14-Jan	0.408498932	0.673682879	1.803743105	ACSBG1
149	Drug metabolism	5/114	0.410024335	0.673682879	1.071639019	HPGDS;RRM2B;FMO1;GSTT1;GSTM5
150	Basal cell carcinoma	Mar-63	0.410519377	0.673682879	1.166298674	WNT10B;CDKN1A;WNT4
151	Mitophagy	Mar-63	0.410519377	0.673682879	1.166298674	GABARAPL1;SRC;OPTN
152	Vascular smooth muscle contraction	6/140	0.411244167	0.673682879	1.042627821	PRKCG;CALCA;ARHGEF12;ADORA2B;GNAQ;MAPK3
153	Central carbon metabolism in cancer	Mar-64	0.420420891	0.684214392	1.116412182	SLC7A5;AKT3;MAPK3
154	Influenza A	7/168	0.423601095	0.684913459	0.97863492	FASL;IFNG;AKT3;TNFSF10;CASP1;TNF;MAPK3
155	TGF-beta signaling pathway	Apr-91	0.432002767	0.693991542	1.010973095	IFNG;ID2;TNF;MAPK3
156	Morphine addiction	Apr-92	0.440244582	0.702698083	0.976929129	PRKCG;GNG2;PDE4A;GNG11
157	Long-term potentiation	Mar-67	0.449769084	0.709853065	0.981062588	PRKCG;GNAQ;MAPK3
158	Alcoholism	8/199	0.450428853	0.709853065	0.875195286	GNG2;ADORA2B;HDAC11;HIST1H2BG;GNG11;HIST1H3D;HIST1H2BC;MAPK3
159	Chemical carcinogenesis	Apr-94	0.456619052	0.712622711	0.912605354	HPGDS;CYP1A1;GSTT1;GSTM5
160	Fc epsilon RI signaling pathway	Mar-68	0.45941864	0.712622711	0.940257473	AKT3;TNF;MAPK3
161	Neurotrophin signaling pathway	5/121	0.460772114	0.712622711	0.874856131	FASL;AKT3;MATK;IRAK3;MAPK3
162	Carbohydrate digestion and absorption	Feb-43	0.473107459	0.727183688	0.956145568	AKT3;ATP1A2
163	Glycerophospholipid metabolism	Apr-97	0.480867067	0.730096949	0.824744345	PCYT1B;PLPP2;DGKH;PLD2
164	Prostate cancer	Apr-97	0.480867067	0.730096949	0.824744345	CDKN1A;AKT3;PDGFB;MAPK3
165	Mineral absorption	Feb-44	0.485179964	0.731998417	0.901909356	ATP1A2;MT1
166	Other glycan degradation	18-Jan	0.490938697	0.731998417	1.095879065	FUCA2
167	Pantothenate and CoA biosynthesis	18-Jan	0.490938697	0.731998417	1.095879065	PANK1
168	Inflammatory mediator regulation of TRP channels	5/127	0.50322692	0.745854186	0.736980605	PRKCG;PTGER4;SRC;GNAQ;TRPV2
169	Thyroid hormone synthesis	Mar-73	0.506498858	0.746261631	0.763383136	PRKCG;GNAQ;ATP1A2
170	Neuroactive ligand-receptor interaction	13/348	0.517914246	0.754148053	0.668463818	PTGER4;GLP1R;CALCA;VIPR2;THRB;GZMA;PTAFR;F2R;ADRB1;GALR3;ADORA2B;LEPR;F2RL2
171	Ether lipid metabolism	Feb-47	0.520341989	0.754148053	0.760228711	PLPP2;PLD2
172	MAPK signaling pathway	11/294	0.520937611	0.754148053	0.663618031	RPS6KA4;PRKCG;FASL;CSF1;MAPKAPK3;AKT3;PDGFB;AREG;DUSP9;TNF;MAPK3
173	Renin secretion	Mar-76	0.533700956	0.76815918	0.675609997	PTGER4;GNAQ;ADRB1
174	Serotonergic synapse	5/132	0.537574942	0.769288279	0.639728183	PRKCG;GNG2;GNAQ;GNG11;MAPK3
175	Glycosaminoglycan degradation	21-Jan	0.545145715	0.775664474	0.794243281	HPSE
176	Estrogen signaling pathway	5/134	0.551006062	0.779159763	0.604706368	SRC;GNAQ;AKT3;CTSD;MAPK3
177	N-Glycan biosynthesis	Feb-50	0.553860555	0.779159763	0.644506484	ALG6;MGAT4B
178	MicroRNAs in cancer	10/281	0.588081681	0.822653588	0.512497478	PRKCG;NOTCH2;ST14;CDKN1A;CDK6;PDGFB;SPRY2;VIM;ABCB1B;CD44
179	Vitamin digestion and absorption	24-Jan	0.593587522	0.825716721	0.593643305	SLC52A3
180	Peroxisome	Mar-84	0.601864612	0.83257938	0.492124988	ECH1;CROT;HMGCLL1
181	Glycosylphosphatidylinositol (GPI)-anchor biosynthesis	25-Jan	0.608561424	0.8333401	0.541705721	GPAA1
182	Epstein-Barr virus infection	8/229	0.60950496	0.8333401	0.468815339	ENTPD1;CDKN1A;CDK6;AKT3;VIM;RBPJ;TNF;CD44
183	Leukocyte transendothelial migration	4/115	0.615380593	0.8333401	0.457788431	PRKCG;ITGB1;CTNNA1;ESAM
184	Regulation of lipolysis in adipocytes	Feb-56	0.615801519	0.8333401	0.469956371	AKT3;ADRB1
185	Ovarian steroidogenesis	Feb-57	0.625459314	0.834643458	0.446578556	CYP1A1;LDLR
186	Alzheimer disease	6/175	0.627087391	0.834643458	0.433381775	ERN1;GNAQ;APBB1;TNF;ATF6;MAPK3
187	NOD-like receptor signaling pathway	7/205	0.632835344	0.834643458	0.423056853	NAIP2;GABARAPL1;TRPV2;CASP1;ANTXR2;TNF;MAPK3
188	Complement and coagulation cascades	Mar-88	0.633383932	0.834643458	0.421730385	F2R;ITGAX;F2RL2
189	Pyrimidine metabolism	Feb-58	0.634927768	0.834643458	0.424538706	ENTPD1;RRM2B
190	Butanoate metabolism	27-Jan	0.636876534	0.834643458	0.454201495	HMGCLL1
191	Lysine degradation	Feb-59	0.644207717	0.839831003	0.403746457	NSD2;PLOD2
192	Retrograde endocannabinoid signaling	5/150	0.650890597	0.841272429	0.387280561	PRKCG;GNG2;GNAQ;GNG11;MAPK3
193	IL-17 signaling pathway	Mar-91	0.655858691	0.841272429	0.376191884	IFNG;TNF;MAPK3
194	Non-alcoholic fatty liver disease (NAFLD)	5/151	0.656643396	0.841272429	0.376726476	ERN1;FASL;AKT3;LEPR;TNF
195	Cytosolic DNA-sensing pathway	Feb-61	0.66220641	0.841272429	0.36557881	CCL4;CASP1
196	Glycerolipid metabolism	Feb-61	0.66220641	0.841272429	0.36557881	PLPP2;DGKH
197	Human T-cell leukemia virus 1 infection	8/245	0.683836084	0.86434104	0.335279113	EGR1;NRP1;CDKN1A;IL2RA;AKT3;TNFRSF13C;TNF;MAPK3
198	SNARE interactions in vesicular transport	Jan-33	0.710127846	0.888551928	0.279902676	STX11
199	Starch and sucrose metabolism	Jan-33	0.710127846	0.888551928	0.279902676	PYGL
200	Pentose and glucuronate interconversions	Jan-34	0.720812719	0.892377252	0.259565716	DCXR
201	Cortisol synthesis and secretion	Feb-69	0.726944387	0.892377252	0.248974137	GNAQ;LDLR
202	Glucagon signaling pathway	3/102	0.729675721	0.892377252	0.249698075	GNAQ;AKT3;PYGL
203	Base excision repair	Jan-35	0.731104255	0.892377252	0.241009236	NEIL2
204	Fructose and mannose metabolism	Jan-35	0.731104255	0.892377252	0.241009236	ALDOC
205	Nicotinate and nicotinamide metabolism	Jan-36	0.741016912	0.8956952	0.224044446	CD38
206	Primary immunodeficiency	Jan-36	0.741016912	0.8956952	0.224044446	TNFRSF13C
207	Alanine, aspartate and glutamate metabolism	Jan-37	0.750564622	0.902853096	0.20850646	ASNS
208	Fat digestion and absorption	Jan-40	0.777149804	0.917142793	0.169092912	PLPP2
209	Ferroptosis	Jan-40	0.777149804	0.917142793	0.169092912	PRNP
210	Endocytosis	8/269	0.777411128	0.917142793	0.201452079	EEA1;EHD4;SRC;IL2RA;CCR5;PRKCZ;LDLR;PLD2
211	Measles	4/144	0.780834574	0.917142793	0.184665259	CDK6;FASL;IL2RA;AKT3
212	Synaptic vesicle cycle	Feb-77	0.78086053	0.917142793	0.172445651	STXBP1;ATP6V0A1
213	Phagosome	5/180	0.796341069	0.930933925	0.169907922	ITGB1;EEA1;ITGAV;ATP6V0A1;TUBA8
214	Proteasome	Jan-46	0.822130853	0.947607092	0.113806526	IFNG
215	PPAR signaling pathway	Feb-85	0.825208694	0.947607092	0.120975471	ACSBG1;ANGPTL4
216	Viral myocarditis	Feb-87	0.834957129	0.947607092	0.110896303	CD86;CD80
217	Tryptophan metabolism	Jan-48	0.83501041	0.947607092	0.100305056	CYP1A1
218	Cell cycle	3/123	0.835434288	0.947607092	0.117399721	CDKN1A;WEE1;CDK6
219	Arginine and proline metabolism	Jan-50	0.846958519	0.947607092	0.08862085	PYCR1
220	Fatty acid degradation	Jan-50	0.846958519	0.947607092	0.08862085	ACSBG1
221	AMPK signaling pathway	3/126	0.847197693	0.947607092	0.105612875	PPP2R2C;AKT3;LEPR
222	Progesterone-mediated oocyte maturation	Feb-90	0.848660167	0.947607092	0.097433536	AKT3;MAPK3
223	Protein digestion and absorption	Feb-90	0.848660167	0.947607092	0.097433536	KCNK5;ATP1A2
224	Protein processing in endoplasmic reticulum	4/163	0.854714472	0.950106712	0.103077714	ERN1;SEC24D;ATF6;SVIP
225	Staphylococcus aureus infection	Feb-95	0.869214005	0.961849664	0.078729624	IL10;PTAFR
226	mRNA surveillance pathway	Feb-96	0.873004113	0.961849664	0.075470282	PPP2R2C;MAGOHB
227	Valine, leucine and isoleucine degradation	Jan-56	0.877863009	0.962447275	0.061898703	HMGCLL1
228	Purine metabolism	3/136	0.881277023	0.962447275	0.074403415	ENTPD1;RRM2B;PDE4A
229	Cellular senescence	4/185	0.912755338	0.985554805	0.052592991	CDKN1A;CDK6;AKT3;MAPK3
230	Aminoacyl-tRNA biosynthesis	Jan-66	0.91614837	0.985554805	0.035193928	AARS
231	Glycolysis / Gluconeogenesis	Jan-67	0.919244254	0.985554805	0.03332379	ALDOC
232	Amphetamine addiction	Jan-68	0.922225982	0.985554805	0.031562287	PRKCG
233	RIG-I-like receptor signaling pathway	Jan-68	0.922225982	0.985554805	0.031562287	TNF
234	Wnt signaling pathway	3/160	0.937011239	0.997076062	0.032405909	PRKCG;WNT10B;WNT4
235	Cardiac muscle contraction	Jan-78	0.946617271	0.99957999	0.018598937	ATP1A2
236	Taste transduction	Jan-88	0.963365837	0.99957999	0.01119282	KCNK5
237	Arachidonic acid metabolism	Jan-89	0.96471985	0.99957999	0.010648648	HPGDS
238	Steroid hormone biosynthesis	Jan-89	0.96471985	0.99957999	0.010648648	CYP1A1
239	Ubiquitin mediated proteolysis	2/138	0.964919595	0.99957999	0.013685496	PIAS3;UBE2L6
240	Retinol metabolism	Jan-91	0.967279769	0.99957999	0.0096428	CYP1A1
241	Longevity regulating pathway	1/102	0.978381126	0.99957999	0.005641897	AKT3
242	RNA transport	2/167	0.986180307	0.99957999	0.004389119	CYFIP1;MAGOHB
243	Oocyte meiosis	1/116	0.987246457	0.99957999	0.002907877	MAPK3
244	Herpes simplex virus 1 infection	8/433	0.991150562	0.99957999	0.004329841	FASL;TNFSF14;IFNG;SRC;AKT3;ZFP316;ZFP382;TNF
245	Spliceosome	1/132	0.993025421	0.99957999	0.001390789	MAGOHB
246	Oxidative phosphorylation	1/134	0.993532408	0.99957999	0.001269841	ATP6V0A1
247	Huntington disease	2/192	0.993929891	0.99957999	0.001665482	HIP1;GNAQ
248	Parkinson disease	1/144	0.995565613	0.99957999	0.00080851	UBE2L6
249	Olfactory transduction	2/1133	0.999994773	0.999994773	2.28E-07	RGS2;NCALD
