## Supplemental Table 6 for "CD49a Identifies Polyfunctional Memory CD8 T cell Subsets that Persist in the Lungs after Influenza Infection"

	Term	Overlap	P.value	Adjusted.P.value	Combined.Score	Genes
1	Cytokine-cytokine receptor interaction	54/292	1.32E-11	3.61E-09	80.14668303	ACVRL1;IL21;CXCL9;CSF3R;CSF2;CSF1;TNF;CXCL16;TNFSF10;CCR8;CCR4;TNFRSF4;CCR3;CCR2;IL13RA1;IL10;IL1R2;TNFRSF1B;IL17RA;TNFRSF1A;TGFBR2;IFNG;IL23A;IL1B;LTA;XCL1;LTB;CSF1R;CXCR6;TNFRSF11A;IL2RG;IL1RL1;CCL4;IL21R;CCL3;CCL1;CCL17;CCL24;XCR1;CCL22;TGFB1;CD70;IL10RA;TNFRSF9;IL2;CD40LG;IL5;FASL;IL2RB;TNFSF9;LTBR;IL7R;IL18R1;IL17A
2	T cell receptor signaling pathway	27/101	4.46E-10	6.09E-08	109.5023318	ITK;CSF2;PIK3CD;CD3G;TNF;RASGRP1;PPP3CA;GRAP2;PAK6;FYN;MAPK3;IL10;JUN;NFATC2;CD8B1;NFATC1;FOS;MAPK14;IL2;IL5;CD40LG;IFNG;CD8A;CD28;LCP2;PDCD1;CARD11
3	Inflammatory bowel disease (IBD)	19/59	5.82E-09	5.30E-07	125.0242411	IL21;IL10;JUN;TGFB1;RORA;NFATC1;IL2RG;TNF;FOXP3;IL2;IL5;IFNG;IL23A;IL1B;TBX21;IL21R;IL18R1;TLR2;IL17A
4	Th17 cell differentiation	25/102	1.35E-08	9.24E-07	81.85940757	IL21;RORA;CD3G;GATA3;IL2RG;PPP3CA;TBX21;IL21R;MAPK3;JUN;TGFB1;NFATC2;NFATC1;FOS;MAPK14;FOXP3;IL2;RUNX1;TGFBR2;IFNG;IL23A;IL1B;IL2RB;RARA;IL17A
5	Osteoclast differentiation	28/128	2.74E-08	1.50E-06	67.91081264	CSF1R;SPI1;CSF1;FHL2;PIK3CD;TNFRSF11A;TNF;PPP3CA;FYN;JUNB;MAPK3;JUN;TGFB1;JUND;NFATC2;NFATC1;FOS;MAPK14;TNFRSF1A;TGFBR2;FCGR3;IFNG;FCGR4;IL1B;FOSB;LCP2;PPARG;SQSTM1
6	Human T-cell leukemia virus 1 infection	41/245	7.25E-08	3.00E-06	46.21845176	RB1;NRP1;CDKN1A;H2-T22;SPI1;CSF2;H2-Q6;ITGB2;ADCY4;PIK3CD;CD3G;H2-Q2;ITGAL;IL2RG;ADCY7;TNF;PPP3CA;ZFP36;CREB3L2;E2F2;MAPK3;EGR1;EGR2;JUN;CDKN2C;TGFB1;H2-T10;IL1R2;NFATC2;NFATC1;FOS;IL2;TNFRSF1A;TGFBR2;IL2RB;LTA;LTBR;TLN1;H2-D1;H2-Q10;BCL2L1
7	Human cytomegalovirus infection	42/255	8.00E-08	3.00E-06	45.0877803	RB1;PTGER4;CDKN1A;H2-T22;SRC;H2-Q6;ADCY4;ITPR1;PIK3CD;H2-Q2;ADCY7;TNF;GNAI2;GNA13;PPP3CA;AKAP13;GNG2;CREB3L2;CCL4;RAC2;CCL3;E2F2;PTK2B;ITGAV;CCR3;MAPK3;PRKCG;ARHGEF12;H2-T10;IL10RA;NFATC2;NFATC1;MAPK14;TNFRSF1A;FASL;IL1B;GNAQ;TRAF5;GNB4;GNB5;H2-D1;H2-Q10
8	Pathways in cancer	70/535	9.41E-08	3.00E-06	34.34268711	RB1;CDKN1A;SPI1;CSF3R;ITGA2B;PIK3CD;LAMC1;BBC3;CASP7;EDNRB;CDH1;RASSF5;RAC2;ITGAV;IL13RA1;PRKCG;EDN1;ARHGEF12;ITGA3;DAPK2;F2R;FOS;MMP9;RUNX1;TGFBR2;AR;COL4A2;IFNG;IL23A;TRAF5;RARA;PPARG;PTGER4;CAMK2B;CSF1R;LAMA5;RALA;EPAS1;MGST3;ADCY4;GSTT3;GSTT1;IL2RG;ADCY7;RASGRP1;DLL1;GNAI2;GNA13;GNG2;WNT11;CTNNA1;E2F2;PMAIP1;RALGDS;WNT3;MAPK3;WNT10B;ARNT2;JUN;TGFB1;JUP;IL2;IL5;FASL;GNAQ;IL2RB;GNB4;GNB5;IL7R;B…
9	C-type lectin receptor signaling pathway	25/112	9.91E-08	3.00E-06	64.4573044	CLEC4N;SRC;ITPR1;PIK3CD;LSP1;TNF;PPP3CA;CASP1;CCL17;MAPK3;IL10;PLK3;EGR2;JUN;EGR3;ARHGEF12;CCL22;NFATC2;NFATC1;MAPK14;IL2;IL23A;IL1B;MAPKAPK2;CLEC4E
10	Allograft rejection	18/63	1.17E-07	3.05E-06	88.54288822	CD86;IL10;H2-T22;H2-T10;CD80;H2-Q6;PRF1;GZMB;H2-Q2;TNF;IL2;IL5;CD40LG;IFNG;FASL;CD28;H2-D1;H2-Q10
11	Cell adhesion molecules (CAMs)	32/170	1.25E-07	3.05E-06	51.38744017	CD86;H2-T22;ITGAM;SELPLG;SDC4;CD80;H2-Q6;ITGB2;H2-Q2;F11R;ITGAL;SPN;CDH5;ALCAM;CDH1;ITGAV;ITGB7;TIGIT;JAM2;H2-T10;CD8B1;PDCD1LG2;L1CAM;CD40LG;CD6;CD8A;CD28;CD226;ESAM;PDCD1;H2-D1;H2-Q10
12	Rheumatoid arthritis	21/84	1.34E-07	3.05E-06	73.24746485	CD86;JUN;CSF2;TGFB1;CSF1;CD80;ITGB2;FOS;TNFRSF11A;ITGAL;TNF;IFNG;IL23A;IL1B;CCL3;CD28;LTB;TEK;TLR2;ATP6V0A1;IL17A
13	Parathyroid hormone synthesis, secretion and action	24/107	1.61E-07	3.39E-06	62.86755479	PRKCG;EGR1;CDKN1A;JUND;VDR;PDE4C;ITPR1;ADCY4;GATA3;FOS;ADCY7;RUNX2;PLD2;GNAI2;NR4A2;GNA13;AKAP13;MAFB;MMP13;GNAQ;CREB3L2;MMP17;HBEGF;MAPK3
14	Natural killer cell mediated cytotoxicity	25/118	2.88E-07	5.62E-06	56.28476474	CSF2;ITGB2;PRF1;PIK3CD;ITGAL;TNF;PPP3CA;KLRK1;TNFSF10;RAC2;PTK2B;FYN;KLRC1;MAPK3;PRKCG;KLRC2;NFATC2;GZMB;NFATC1;FASL;IFNG;FCGR4;LCP2;ULBP1;H2-D1
15	Chagas disease (American trypanosomiasis)	23/103	3.16E-07	5.76E-06	59.77881381	IL10;JUN;TGFB1;ACE;PIK3CD;CD3G;FOS;CFLAR;MAPK14;TNF;IL2;TNFRSF1A;TGFBR2;GNAI2;GNA15;FASL;IFNG;PPP2R2C;GNAQ;IL1B;CCL3;TLR2;MAPK3
16	Kaposi sarcoma-associated herpesvirus infection	36/216	4.94E-07	8.43E-06	40.52224413	RB1;CD86;CDKN1A;H2-T22;CSF2;SRC;H2-Q6;ITPR1;PIK3CD;H2-Q2;PIK3R6;PIK3CG;PREX1;PPP3CA;ZFP36;GNG2;CCR8;E2F2;CCR4;CCR3;MAPK3;GABARAPL1;JUN;H2-T10;NFATC2;NFATC1;FOS;ATG14;MAPK14;TNFRSF1A;CD200R1;MAPKAPK2;GNB4;GNB5;H2-D1;H2-Q10
17	Transcriptional misregulation in cancer	32/183	7.08E-07	1.14E-05	41.81318216	CD86;CSF1R;CDKN1A;CSF2;SPI1;ITGAM;HPGD;TSPAN7;NFKBIZ;NSD2;ITGB7;BCL2A1A;ARNT2;CDKN2C;JUP;IL1R2;GZMB;MMP9;RUNX2;DUSP6;MLF1;RUNX1;TGFBR2;SPINT1;DDIT3;ID2;IL2RB;REL;RARA;PPARG;CDK14;BCL2L1
18	Graft-versus-host disease	17/64	8.21E-07	1.25E-05	70.22317129	CD86;H2-T22;H2-T10;CD80;H2-Q6;PRF1;GZMB;H2-Q2;TNF;IL2;IFNG;FASL;IL1B;CD28;KLRC1;H2-D1;H2-Q10
19	Fluid shear stress and atherosclerosis	27/143	1.11E-06	1.59E-05	44.38574142	SDC4;SRC;MGST3;ITGA2B;GSTT3;PIK3CD;GSTT1;TNF;PRKCZ;CDH5;THBD;GPC1;RAC2;ITGAV;JUN;EDN1;DUSP1;IL1R2;CAV1;FOS;MAPK14;MMP9;TNFRSF1A;IFNG;IL1B;ARHGEF2;SQSTM1
20	Chemokine signaling pathway	33/197	1.30E-06	1.77E-05	38.00205951	ITK;CXCL9;SRC;ADCY4;PIK3CD;CXCR6;PRKCZ;ADCY7;PIK3R6;PIK3CG;GNAI2;CXCL16;PREX1;GNG2;CCL4;RAC2;CCL3;CCR8;PTK2B;CCL1;CCR4;CCL17;CCR3;CCR2;MAPK3;CCL24;XCR1;CCL22;FGR;TIAM1;GNB4;XCL1;GNB5
21	Steroid biosynthesis	19-Sep	1.49E-06	1.94E-05	166.6511148	SQLE;SOAT1;SOAT2;SC5D;DHCR24;DHCR7;LIPA;CYP51;FDFT1
22	Amoebiasis	22/106	2.11E-06	2.62E-05	47.50498703	PRKCG;IL10;LAMA5;CSF2;TGFB1;ITGAM;IL1R2;ITGB2;PIK3CD;ACTN4;LAMC1;TNF;GNA15;SERPINB1B;COL3A1;COL4A2;SERPINB6A;IFNG;GNAQ;IL1B;VCL;TLR2
23	Type I diabetes mellitus	17/69	2.57E-06	3.05E-05	58.29169808	CD86;H2-T22;H2-T10;CD80;H2-Q6;PRF1;GZMB;H2-Q2;TNF;IL2;IFNG;FASL;IL1B;LTA;CD28;H2-D1;H2-Q10
24	Platelet activation	24/125	3.17E-06	3.61E-05	41.77961567	PTGIR;ARHGEF12;SRC;ITGA2B;F2R;ITPR1;ADCY4;PIK3CD;MAPK14;PRKCZ;RASGRP1;ADCY7;PIK3R6;PIK3CG;GNAI2;VAMP8;GNA13;COL3A1;STIM1;GNAQ;LCP2;FYN;TLN1;MAPK3
25	Tuberculosis	30/178	3.42E-06	3.73E-05	35.50334118	CAMK2B;ITGAM;SRC;ITGB2;LSP1;TNF;EEA1;PPP3CA;IRAK2;MRC1;ITGAX;CTSD;ATP6V0A1;MAPK3;IL10;PLK3;TGFB1;ARHGEF12;VDR;SPHK1;IL10RA;MAPK14;TNFRSF1A;FCGR3;IFNG;FCGR4;IL23A;IL1B;CLEC4E;TLR2
26	TNF signaling pathway	22/110	4.02E-06	4.22E-05	43.0992837	JUN;EDN1;CSF2;CSF1;MLKL;TNFAIP3;PIK3CD;FOS;CFLAR;TNFRSF1B;MAPK14;TNF;MMP9;TNFRSF1A;CASP7;IL1B;CREB3L2;TRAF5;LTA;JUNB;IL18R1;MAPK3
27	Rap1 signaling pathway	33/209	4.91E-06	4.97E-05	31.91572454	CSF1R;RALA;ITGAM;CSF1;SRC;ITGA2B;ITGB2;ADCY4;PIK3CD;SIPA1L2;ITGAL;PRKCZ;ADCY7;THBS1;GNAI2;CDH1;RASSF5;RAC2;RALGDS;MAPK3;PRKCG;F2R;MAPK14;TIAM1;ADORA2A;ADORA2B;GNAQ;RAPGEF2;PRKD2;LCP2;TEK;TLN1;EPHA2
28	Hematopoietic cell lineage	19/94	1.53E-05	0.000149393	38.91245191	CSF1R;CSF3R;CSF2;ITGAM;CSF1;ITGA3;IL1R2;ITGA2B;ITGA1;CD8B1;CD3G;TNF;IL5;CD8A;IL1B;CD38;CD36;IL7R;CD44
29	Malaria	13/49	1.62E-05	0.000152964	55.04297411	IL10;TGFB1;LRP1;ITGB2;HBA-A1;ITGAL;TNF;THBS1;CD40LG;IFNG;IL1B;CD36;TLR2
30	Relaxin signaling pathway	23/131	2.33E-05	0.000212372	31.50810811	JUN;EDN1;TGFB1;SRC;ADCY4;PIK3CD;FOS;MAPK14;PRKCZ;MMP9;ADCY7;TGFBR2;GNAI2;GNA15;COL3A1;EDNRB;MMP13;GNG2;COL4A2;CREB3L2;GNB4;GNB5;MAPK3
31	Apoptosis	24/141	2.66E-05	0.00023446	29.98197341	JUN;PARP4;PRF1;ITPR1;EIF2AK3;PIK3CD;GZMB;FOS;CFLAR;PTPN13;TNF;BBC3;TNFRSF1A;CASP7;FASL;DDIT3;LMNA;CAPN2;TNFSF10;PMAIP1;BCL2A1A;CTSD;BCL2L1;MAPK3
32	IL-17 signaling pathway	18/91	3.46E-05	0.000295019	35.07113366	JUN;CSF2;JUND;TNFAIP3;FOS;MAPK14;TNF;MMP9;IL17RA;MMP13;IL5;IFNG;IL1B;TRAF5;FOSB;CCL17;MAPK3;IL17A
33	Autoimmune thyroid disease	16/78	5.86E-05	0.000484573	34.79090194	CD86;IL10;H2-T22;H2-T10;CD80;H2-Q6;PRF1;GZMB;H2-Q2;IL2;IL5;CD40LG;FASL;CD28;H2-D1;H2-Q10
34	Th1 and Th2 cell differentiation	17/87	6.65E-05	0.000534092	32.32368167	JUN;NFATC2;CD3G;NFATC1;FOS;GATA3;RBPJ;IL2RG;MAPK14;DLL1;IL2;PPP3CA;IL5;IFNG;TBX21;IL2RB;MAPK3
35	Sphingolipid signaling pathway	21/124	8.94E-05	0.000697583	26.33289145	PRKCG;CERS6;SGMS1;SPHK1;PPP2R5B;PIK3CD;MAPK14;TNF;PRKCZ;PLD2;TNFRSF1A;GNAI2;GNA13;PPP2R2C;GNAQ;SMPD1;RAC2;FYN;CTSD;S1PR4;MAPK3
36	Leishmaniasis	14/67	0.000135757	0.001029493	32.50715573	IL10;JUN;ITGAM;TGFB1;ITGB2;FOS;MAPK14;TNF;FCGR3;IFNG;FCGR4;IL1B;TLR2;MAPK3
37	Pertussis	15/76	0.000156145	0.001152094	29.79519969	IL10;JUN;ITGAM;TICAM2;ITGB2;NOD1;FOS;MAPK14;TNF;GNAI2;CASP7;IL23A;IL1B;CASP1;MAPK3
38	NF-kappa B signaling pathway	18/102	0.000162909	0.001170376	25.86449579	CARD10;TICAM2;TNFAIP3;TNFRSF11A;CFLAR;TNF;TNFRSF1A;CD40LG;IL1B;TRAF5;CCL4;LTA;ERC1;LTB;LTBR;BCL2A1A;CARD11;BCL2L1
39	Human immunodeficiency virus 1 infection	32/238	0.000169267	0.001184869	18.74029693	H2-T22;H2-Q6;ITPR1;PIK3CD;CD3G;H2-Q2;TNF;GNAI2;PPP3CA;GNG2;RAC2;PAK6;PTK2B;MAPK3;PRKCG;JUN;H2-T10;NFATC2;NFATC1;FOS;TNFRSF1B;MAPK14;TNFRSF1A;FASL;GNAQ;TRAF5;GNB4;GNB5;H2-D1;H2-Q10;TLR2;BCL2L1
40	Viral myocarditis	16/87	0.000226335	0.001544738	26.15413049	CD86;H2-T22;H2-T10;CD80;H2-Q6;CAV1;ITGB2;PRF1;H2-Q2;ITGAL;CD40LG;RAC2;CD28;FYN;H2-D1;H2-Q10
41	Leukocyte transendothelial migration	19/115	0.00026448	0.00176105	22.56382622	PRKCG;ITK;ITGAM;ITGB2;PIK3CD;ACTN4;F11R;ITGAL;MAPK14;MMP9;GNAI2;CDH5;RASSF5;RAC2;CTNNA1;PTK2B;ESAM;VCL;JAM2
42	Hepatitis B	24/163	0.000275723	0.001792198	19.61290345	RB1;PRKCG;EGR2;JUN;CDKN1A;TICAM2;TGFB1;EGR3;SRC;NFATC2;PIK3CD;NFATC1;FOS;MAPK14;TNF;MMP9;TGFBR2;IFIH1;FASL;CREB3L2;E2F2;PTK2B;TLR2;MAPK3
43	Bladder cancer	Oct-41	0.000325833	0.00206866	35.73065725	RB1;CDKN1A;SRC;CDH1;DAPK2;E2F2;THBS1;MMP9;MAPK3;HBEGF
44	Toxoplasmosis	18/108	0.000340069	0.002109975	22.09619525	IL10;LAMA5;TGFB1;IL10RA;LAMC1;MAPK14;TNF;PIK3R6;PIK3CG;TNFRSF1A;GNAI2;CD40LG;IFNG;LDLR;BCL2L1;TLR2;MAPK3;HSPA1A
45	Regulation of actin cytoskeleton	29/217	0.000370335	0.002246696	16.90998613	CYFIP1;NCKAP1;ITGAM;SRC;ITGA2B;ITGB2;PIK3CD;IQGAP1;ITGAE;IQGAP2;ITGAL;GNA13;RAC2;ITGAX;PAK6;ITGAV;ITGB7;MAPK3;ARHGEF12;ITGA3;F2R;ITGA1;ACTN4;BAIAP2;SSH1;TIAM1;ABI2;MYH9;VCL
46	MAPK signaling pathway	36/294	0.000441913	0.002622658	14.97627949	CSF1R;CSF1;AREG;TNF;RASGRP1;PPP3CA;RPS6KA2;RAC2;FLNB;MAPK3;PRKCG;DUSP4;JUN;DUSP2;JUND;TGFB1;DUSP1;NFATC1;FOS;DUSP8;MAPK14;DUSP6;TNFRSF1A;TGFBR2;NR4A1;CACNB3;FASL;MAPKAPK3;DDIT3;IL1B;MAPKAPK2;RAPGEF2;TEK;PTPN5;EPHA2;HSPA1A
47	Intestinal immune network for IgA production	Oct-43	0.000492157	0.002858697	31.83768191	CD86;IL10;TGFB1;IL5;CD40LG;CD80;CD28;ITGB7;LTBR;IL2
48	Proteoglycans in cancer	27/203	0.000624782	0.00355345	15.69065734	CAMK2B;CDKN1A;SDC4;SRC;ITPR1;PIK3CD;IQGAP1;TNF;THBS1;WNT11;GPC1;FLNB;ITGAV;WNT3;MAPK3;PRKCG;WNT10B;TGFB1;ARHGEF12;CAV1;MAPK14;MMP9;TIAM1;FASL;CD44;TLR2;HBEGF
49	Adherens junction	13/72	0.001020496	0.00568562	20.9506858	SRC;PTPRJ;ACTN4;IQGAP1;BAIAP2;TGFBR2;TJP1;CDH1;RAC2;CTNNA1;FYN;VCL;MAPK3
50	Axon guidance	24/180	0.001176458	0.006423462	14.36887227	CAMK2B;NRP1;SEMA4A;SEMA6A;ARHGEF12;SEMA4D;SRC;SEMA6D;SEMA4C;NFATC2;PIK3CD;L1CAM;PRKCZ;SSH1;RND1;GNAI2;PPP3CA;RGS3;DPYSL2;RAC2;PAK6;FYN;EPHA2;MAPK3
51	AGE-RAGE signaling pathway in diabetic complications	16/101	0.001248295	0.006682048	17.3889869	EGR1;JUN;EDN1;TGFB1;PIK3CD;NFATC1;MAPK14;TNF;PRKCZ;TGFBR2;THBD;COL3A1;COL4A2;IL1B;PLCD1;MAPK3
52	ECM-receptor interaction	14/83	0.001328035	0.006972186	18.5583448	LAMA5;SDC4;ITGA3;ITGA2B;ITGA1;LAMC1;NPNT;THBS1;SV2C;COL4A2;ITGAV;ITGB7;CD36;CD44
53	Cholinergic synapse	17/113	0.001601961	0.008150906	15.75083599	PRKCG;CAMK2B;ITPR1;ADCY4;PIK3CD;FOS;ADCY7;PIK3R6;PIK3CG;GNAI2;GNG2;GNAQ;CREB3L2;GNB4;FYN;GNB5;MAPK3
54	VEGF signaling pathway	Nov-58	0.001612267	0.008150906	20.7585222	PRKCG;PPP3CA;MAPKAPK3;SRC;SPHK1;MAPKAPK2;RAC2;PIK3CD;NFATC2;MAPK14;MAPK3
55	Cellular senescence	24/185	0.001717521	0.008525152	13.13809075	RB1;LIN54;H2-T22;CDKN1A;TGFB1;H2-T10;H2-Q6;ITPR1;NFATC2;PIK3CD;NFATC1;H2-Q2;MAPK14;TGFBR2;RBL2;PPP3CA;RASSF5;MAPKAPK2;CAPN2;E2F2;SQSTM1;H2-D1;H2-Q10;MAPK3
56	Viral carcinogenesis	28/229	0.001849621	0.009016904	12.1447057	RB1;CDKN1A;H2-T22;SRC;H2-Q6;PIK3CD;H2-Q2;RBPJ;CREB3L2;CCR8;PMAIP1;CCR4;CCR3;MAPK3;EGR2;JUN;EGR3;H2-T10;ACTN4;RBL2;MAPKAPK2;TRAF5;REL;LTBR;HIST1H4D;H2-D1;H2-Q10;HIST1H2BC
57	Salmonella infection	13/78	0.002175147	0.010417811	16.92171155	JUN;CSF2;FOS;KLC1;MAPK14;TJP1;IFNG;IL1B;CCL4;CASP1;CCL3;FLNB;MAPK3
58	Adrenergic signaling in cardiomyocytes	20/148	0.002475911	0.011653856	12.96434289	CAMK2B;TPM4;TPM1;PPP2R5B;ADCY4;ATP2B4;ADRB1;ATP2B1;MAPK14;ADCY7;PIK3R6;PIK3CG;GNAI2;CACNB3;PPP2R2C;GNAQ;CREB3L2;SCN7A;SCN1B;MAPK3
59	Phospholipase D signaling pathway	20/149	0.002681704	0.012408564	12.69200745	RALA;SPHK1;F2R;ADCY4;PIK3CD;ADCY7;PIK3R6;PIK3CG;PLD2;AGPAT4;GNA13;CYTH2;CYTH4;PTK2B;FYN;PLPP2;RALGDS;PLPP1;ARF6;MAPK3
60	Toll-like receptor signaling pathway	15/99	0.002737738	0.012456707	14.54850476	CD86;JUN;CXCL9;TICAM2;CD80;PIK3CD;FOS;MAPK14;TNF;IL1B;CCL4;CCL3;IRF5;TLR2;MAPK3
61	Endocytosis	31/269	0.002785798	0.012467587	10.61916698	H2-T22;SRC;H2-Q6;CLTC;AGAP1;H2-Q2;IL2RG;PRKCZ;PLD2;EEA1;CYTH2;CYTH4;LDLR;RAB11FIP4;H2-T10;CAV1;VPS37B;ARFGAP3;IGF2R;TGFBR2;EPN2;RUFY1;EHD3;ACAP2;RAB31;BIN1;IL2RB;H2-D1;H2-Q10;ARF6;HSPA1A
62	Antigen processing and presentation	14/90	0.002916796	0.012639451	14.84215109	H2-T22;H2-T10;KLRC2;KLRC3;H2-Q6;CD8B1;H2-Q2;TNF;IFNG;CD8A;KLRC1;H2-D1;H2-Q10;HSPA1A
63	Dilated cardiomyopathy (DCM)	14/90	0.002916796	0.012639451	14.84215109	TGFB1;TPM4;ITGA3;ITGA2B;ITGA1;TPM1;ADCY4;ADRB1;TNF;ADCY7;CACNB3;LMNA;ITGAV;ITGB7
64	Oxytocin signaling pathway	20/154	0.003938454	0.016799966	11.42227441	PRKCG;CAMK2B;JUN;CDKN1A;SRC;ITPR1;ADCY4;NFATC2;NFATC1;FOS;ADCY7;PIK3R6;PIK3CG;GNAI2;PPP3CA;RGS2;CACNB3;GNAQ;CD38;MAPK3
65	PI3K-Akt signaling pathway	38/357	0.004069396	0.017046508	9.094146921	CSF1R;LAMA5;CDKN1A;PHLPP1;CSF3R;CSF1;ITGA2B;PIK3CD;LAMC1;IL2RG;AREG;THBS1;PIK3R6;PIK3CG;GNG2;CREB3L2;ITGAV;ITGB7;MAPK3;ITGA3;F2R;ITGA1;PPP2R5B;IL2;RBL2;NR4A1;FASL;COL4A2;PPP2R2C;IL2RB;GNB4;GNB5;TEK;IL7R;PIK3AP1;EPHA2;TLR2;BCL2L1
66	African trypanosomiasis	Aug-39	0.004121134	0.017046508	19.52182183	PRKCG;IL10;FASL;IFNG;IL1B;GNAQ;HBA-A1;TNF
67	Lysosome	17/124	0.004335462	0.017665391	11.93863536	SCARB2;ABCA2;SLC11A1;HEXB;CLTC;LAPTM5;ABCB9;LIPA;LITAF;IGF2R;GM2A;NPC1;SMPD1;IDS;ARSG;CTSD;ATP6V0A1
68	Focal adhesion	24/199	0.004478967	0.017981736	10.25960347	PRKCG;LAMA5;JUN;ITGA3;SRC;CAV1;ITGA2B;ITGA1;PIK3CD;ACTN4;LAMC1;THBS1;COL4A2;RAC2;ZYX;CAPN2;PAK6;FLNB;ITGAV;ITGB7;FYN;TLN1;VCL;MAPK3
69	Calcium signaling pathway	23/189	0.004764596	0.018851228	10.24402814	PRKCG;CAMK2B;SPHK1;F2R;ITPR1;ATP2A3;ADCY4;ATP2B4;ADRB1;ATP2B1;ADCY7;PPP3CA;CYSLTR1;GNA15;EDNRB;STIM1;ADORA2A;STIM2;ADORA2B;GNAQ;CD38;PTK2B;PLCD1
70	Hypertrophic cardiomyopathy (HCM)	13/86	0.005199431	0.020277779	12.91994768	EDN1;TGFB1;ACE;TPM4;ITGA3;ITGA2B;ITGA1;TPM1;TNF;CACNB3;LMNA;ITGAV;ITGB7
71	Colorectal cancer	13/88	0.006329505	0.024337391	12.10384265	CDKN1A;RALA;JUN;TGFB1;PIK3CD;FOS;AREG;BBC3;TGFBR2;RAC2;PMAIP1;RALGDS;MAPK3
72	Acute myeloid leukemia	Nov-69	0.006531986	0.024767113	13.15372525	CSF1R;CSF2;SPI1;ITGAM;JUP;RARA;PIK3CD;BCL2A1A;DUSP6;RUNX1;MAPK3
73	Prion diseases	Jul-34	0.006993093	0.026152251	17.71441847	EGR1;PRNP;IL1B;FYN;LAMC1;MAPK3;HSPA1A
74	GnRH signaling pathway	13/90	0.007646645	0.028209919	11.34799298	CAMK2B;EGR1;JUN;SRC;ADCY4;ITPR1;MAPK14;ADCY7;PLD2;GNAQ;PTK2B;HBEGF;MAPK3
75	B cell receptor signaling pathway	Nov-72	0.008996873	0.032748616	11.70902002	PPP3CA;IFITM1;JUN;RAC2;PIK3CD;NFATC2;NFATC1;FOS;PIK3AP1;CARD11;MAPK3
76	Estrogen signaling pathway	17/134	0.009393999	0.033744232	9.361528966	NCOA2;JUN;SRC;ITPR1;ADCY4;PIK3CD;FOS;MMP9;ADCY7;GNAI2;GNAQ;CREB3L2;RARA;CTSD;HBEGF;MAPK3;HSPA1A
77	Mitophagy	Oct-63	0.009573549	0.033942584	12.08596001	GABARAPL1;JUN;SRC;NBR1;TFEB;TAX1BP1;EIF2AK3;SQSTM1;OPTN;BCL2L1
78	Pancreatic cancer	Nov-75	0.012124892	0.042437121	10.45159577	RB1;CDKN1A;RALA;TGFB1;RAC2;PIK3CD;E2F2;RALGDS;TGFBR2;MAPK3;BCL2L1
79	JAK-STAT signaling pathway	19/164	0.015846657	0.054663555	7.496557088	IL21;IL10;CDKN1A;CSF3R;CSF2;CISH;IL10RA;PIK3CD;IL2RG;IL2;SOCS2;IL5;IFNG;IL23A;IL2RB;IL21R;IL7R;IL13RA1;BCL2L1
80	Salivary secretion	Nov-78	0.016018624	0.054663555	9.351994507	PRKCG;BST1;GNAQ;ADCY4;ITPR1;ATP2B4;CD38;ADRB1;ATP2B1;KCNN4;ADCY7
81	Circadian entrainment	13/99	0.016444038	0.055266997	8.559911583	PRKCG;CAMK2B;ITPR1;ADCY4;FOS;ADCY7;GNAI2;GNG2;RASD1;GNAQ;GNB4;GNB5;MAPK3
82	Cholesterol metabolism	Aug-49	0.016600344	0.055266997	11.00958252	NPC1;SOAT1;LRP1;SOAT2;CD36;ANGPTL4;LIPA;LDLR
83	FoxO signaling pathway	16/132	0.017266644	0.056792695	7.722554378	IL10;PLK3;GABARAPL1;CDKN1A;TGFB1;PLK2;PIK3CD;MAPK14;TGFBR2;RBL2;FASL;CCNG2;TNFSF10;IL7R;S1PR4;MAPK3
84	Melanogenesis	13/100	0.017764992	0.057736223	8.301914721	PRKCG;CAMK2B;WNT10B;EDN1;ADCY4;ADCY7;GNAI2;EDNRB;WNT11;GNAQ;CREB3L2;WNT3;MAPK3
85	Measles	17/144	0.018327083	0.058862278	7.385588589	JUN;EIF2AK3;TNFAIP3;PIK3CD;CD3G;FOS;IL2RG;IL2;BBC3;IFIH1;FASL;IL1B;IL2RB;CD28;BCL2L1;TLR2;HSPA1A
86	Aldosterone synthesis and secretion	13/102	0.020645371	0.06553705	7.811965417	PRKCG;CAMK2B;ITPR1;ADCY4;ATP2B4;ATP2B1;ADCY7;NR4A2;NR4A1;GNAQ;CREB3L2;PRKD2;LDLR
87	p53 signaling pathway	Oct-71	0.021259053	0.066709442	8.69509512	CDKN1A;CD82;PERP;CCNG2;PMAIP1;SFN;GTSE1;THBS1;BBC3;BCL2L1
88	Small cell lung cancer	Dec-92	0.021681342	0.067261436	7.919022124	RB1;LAMA5;CDKN1A;COL4A2;ITGA3;ITGA2B;TRAF5;PIK3CD;E2F2;ITGAV;LAMC1;BCL2L1
89	Cushing syndrome	18/159	0.022859461	0.07011947	6.654311848	RB1;CAMK2B;WNT10B;CDKN1A;CDKN2C;ITPR1;ADCY4;ADCY7;GNAI2;NR4A1;RASD1;WNT11;GNAQ;CREB3L2;E2F2;LDLR;WNT3;MAPK3
90	Amyotrophic lateral sclerosis (ALS)	Aug-52	0.023179222	0.070310306	9.421760077	PPP3CA;CASP1;TNFRSF1B;MAPK14;TNF;TNFRSF1A;PRPH;BCL2L1
91	cGMP-PKG signaling pathway	19/172	0.024860432	0.074581296	6.329951285	ITPR1;ATP2A3;ADCY4;ATP2B4;NFATC2;ADRB1;NFATC1;ATP2B1;ADCY7;PIK3R6;PIK3CG;GNAI2;GNA13;PPP3CA;RGS2;EDNRB;GNAQ;CREB3L2;MAPK3
92	Apelin signaling pathway	16/138	0.025190645	0.074750502	6.657341351	EGR1;GABARAPL1;SPHK1;ITPR1;ADCY4;ADCY7;PIK3R6;PIK3CG;GNAI2;GNA13;GNG2;CDH1;GNAQ;GNB4;GNB5;MAPK3
93	Mineral absorption	Jul-44	0.027686451	0.08127313	9.337585354	VDR;FTH1;SLC30A1;MT2;MT1;ATP2B1;TRPM6
94	Necroptosis	19/176	0.030619169	0.087960203	5.819538778	CAMK2B;TICAM2;PARP4;MLKL;TNFAIP3;PYGL;CFLAR;TNF;TNFRSF1A;FASL;IFNG;FTH1;SMPD1;IL1B;TRAF5;CAPN2;TNFSF10;CASP1;SQSTM1
95	Gap junction	Nov-86	0.030913421	0.087960203	7.022798543	PRKCG;TJP1;SRC;GNAQ;ADCY4;ITPR1;ADRB1;ADCY7;TUBB4A;GNAI2;MAPK3
96	Glycosphingolipid biosynthesis	Jul-45	0.03093106	0.087960203	8.810484811	B4GALT1;FUT7;HEXB;A3GALT2;GGTA1;FUT4;B4GALT4
97	Human papillomavirus infection	34/360	0.032542084	0.091357149	4.937885046	RB1;PTGER4;LAMA5;CDKN1A;H2-T22;H2-Q6;ITGA2B;PIK3CD;H2-Q2;LAMC1;RBPJ;PRKCZ;TNF;THBS1;LFNG;WNT11;CREB3L2;ITGAV;ITGB7;WNT3;ATP6V0A1;MAPK3;WNT10B;H2-T10;ITGA3;ITGA1;PPP2R5B;TNFRSF1A;RBL2;FASL;COL4A2;PPP2R2C;H2-D1;H2-Q10
98	Nicotinate and nicotinamide metabolism	Jun-36	0.032794874	0.091357149	9.40174089	BST1;NT5E;NMRK1;QPRT;ENPP1;CD38
99	Fc gamma R-mediated phagocytosis	Nov-87	0.033300221	0.091827882	6.781767193	PRKCG;MYO10;BIN1;SPHK1;RAC2;PIK3CD;PLPP2;PLPP1;ARF6;PLD2;MAPK3
100	Tight junction	18/167	0.035120143	0.095877992	5.578969056	JUN;SRC;ACTN4;F11R;PRKCZ;RUNX1;RAP2C;TJP1;TIAM1;MARVELD2;PPP2R2C;RAPGEF2;MYH9;AMOTL2;ARHGEF2;JAM2;TJP3;TJP2
101	Choline metabolism in cancer	Dec-99	0.035960257	0.097199506	6.317832782	PRKCG;SLC22A4;JUN;PCYT1A;RAC2;PIK3CD;FOS;PLPP2;RALGDS;PLPP1;PLD2;MAPK3
102	Phagosome	19/180	0.037320049	0.099886015	5.351633512	H2-T22;ITGAM;H2-T10;H2-Q6;ITGB2;H2-Q2;THBS1;TUBB4A;EEA1;FCGR3;FCGR4;MRC1;OLR1;ITGAV;CD36;H2-D1;H2-Q10;ATP6V0A1;TLR2
103	Fc epsilon RI signaling pathway	Sep-68	0.039903984	0.105764929	6.763594162	CSF2;IL5;RAC2;PIK3CD;LCP2;FYN;MAPK14;TNF;MAPK3
104	Dopaminergic synapse	15/135	0.040895732	0.107351298	5.506568846	PRKCG;CAMK2B;ITPR1;PPP2R5B;FOS;MAPK14;ARNTL;GNAI2;PPP3CA;GNG2;PPP2R2C;GNAQ;CREB3L2;GNB4;GNB5
105	Legionellosis	Aug-58	0.041425725	0.107706885	7.010038789	CASP7;ITGAM;IL1B;ITGB2;CASP1;TNF;TLR2;HSPA1A
106	Sphingolipid metabolism	Jul-48	0.042161529	0.108585823	7.436956543	NEU4;CERS6;SGMS1;SMPD1;SPHK1;PLPP2;PLPP1
107	Ras signaling pathway	23/233	0.046043322	0.117475018	4.650974327	PRKCG;CSF1R;RALA;CSF1;PIK3CD;RASGRP1;PLD2;TIAM1;GNG2;FASL;RASSF5;REL;RAC2;GNB4;PAK6;GNB5;TEK;RALGDS;EPHA2;PLA1A;ARF6;BCL2L1;MAPK3
108	Arrhythmogenic right ventricular cardiomyopathy (ARVC)	Sep-72	0.054343806	0.137369065	5.72561111	CACNB3;JUP;ITGA3;ITGA2B;ITGA1;LMNA;CTNNA1;ITGAV;ITGB7
109	ErbB signaling pathway	Oct-84	0.058121171	0.144992504	5.29193777	PRKCG;CAMK2B;CDKN1A;JUN;SRC;PIK3CD;PAK6;AREG;HBEGF;MAPK3
110	Inositol phosphate metabolism	Sep-73	0.058421888	0.144992504	5.495820969	INPP4A;PI4K2B;SYNJ1;IMPA2;PIK3CD;SYNJ2;PIK3CG;PLCD1;MTM1
111	Epstein-Barr virus infection	22/229	0.063698333	0.156663468	4.034975228	RB1;ENTPD1;JUN;CDKN1A;H2-T22;H2-T10;H2-Q6;TNFAIP3;PIK3CD;CD3G;H2-Q2;RBPJ;ITGAL;MAPK14;TNF;TRAF5;E2F2;VIM;H2-D1;CD44;H2-Q10;TLR2
112	NOD-like receptor signaling pathway	20/205	0.065634629	0.159984407	4.058512282	GABARAPL1;JUN;RNASEL;CARD6;ITPR1;TRPV2;TNFAIP3;NOD1;ANTXR2;MEFV;MAPK14;TNF;AIM2;IL1B;CASP4;TRAF5;CASP1;TXNIP;BCL2L1;MAPK3
113	Chronic myeloid leukemia	Sep-76	0.071811847	0.171970476	4.867507642	RB1;CDKN1A;TGFB1;PIK3CD;E2F2;RUNX1;TGFBR2;MAPK3;BCL2L1
114	Renin secretion	Sep-76	0.071811847	0.171970476	4.867507642	PTGER4;PPP3CA;EDN1;ACE;GNAQ;ITPR1;ADRB1;AQP1;GNAI2
115	Hepatocellular carcinoma	17/171	0.073803127	0.175180124	3.963469842	RB1;PRKCG;WNT10B;CDKN1A;TGFB1;MGST3;GSTT3;PIK3CD;GSTT1;SMARCA2;ARID1B;TGFBR2;WNT11;E2F2;WNT3;BCL2L1;MAPK3
116	Hippo signaling pathway	16/159	0.074435511	0.175180124	4.003521126	WWTR1;WNT10B;TGFB1;ITGB2;PRKCZ;AREG;SMAD7;BBC3;TGFBR2;WNT11;PPP2R2C;CDH1;RASSF4;ID2;CTNNA1;WNT3
117	cAMP signaling pathway	20/211	0.082531309	0.192573053	3.599228616	CAMK2B;JUN;EDN1;F2R;PDE4C;ADCY4;ATP2B4;PIK3CD;NFATC1;ADRB1;FOS;ATP2B1;ADCY7;GNAI2;PLD2;TIAM1;ADORA2A;CREB3L2;RAC2;MAPK3
118	Progesterone-mediated oocyte maturation	Oct-90	0.084232904	0.19487782	4.255287516	STK10;RPS6KA2;ADCY4;PIK3CD;MAPK14;ADCY7;CPEB2;GNAI2;MAPK3;CPEB4
119	Asthma	25-Apr	0.085898827	0.196581173	6.424793487	IL10;IL5;CD40LG;TNF
120	Glutamatergic synapse	12/114	0.086409307	0.196581173	3.964863598	PRKCG;PPP3CA;GNG2;GNAQ;ITPR1;GNB4;ADCY4;GNB5;ADCY7;PLD2;GNAI2;MAPK3
121	Amphetamine addiction	Aug-68	0.089097217	0.19937328	4.434183375	PRKCG;CAMK2B;PPP3CA;ARC;JUN;CREB3L2;FOSB;FOS
122	Renal cell carcinoma	Aug-68	0.089097217	0.19937328	4.434183375	ARNT2;CDKN1A;JUN;TGFB1;EPAS1;PIK3CD;PAK6;MAPK3
123	Inflammatory mediator regulation of TRP channels	13/127	0.090727491	0.201370772	3.766957845	PRKCG;CAMK2B;PTGER4;PRKCH;SRC;ITPR1;TRPV2;ADCY4;PIK3CD;MAPK14;ADCY7;GNAQ;IL1B
124	Vascular smooth muscle contraction	14/140	0.094297172	0.206146761	3.611693107	PRKCG;CALCA;EDN1;PTGIR;PRKCH;ARHGEF12;ITPR1;ADCY4;ADCY7;GNA13;ADORA2A;ADORA2B;GNAQ;MAPK3
125	Primary immunodeficiency	May-36	0.094389543	0.206146761	5.23248297	CD40LG;CD8A;CD8B1;IL2RG;IL7R
126	Riboflavin metabolism	8-Feb	0.098275682	0.212930644	10.61970093	ENPP1;BLVRB
127	Pancreatic secretion	11/105	0.100189735	0.215368485	3.704304081	PRKCG;BST1;RAB3D;GNAQ;ITPR1;ATP2A3;ADCY4;ATP2B4;CD38;ATP2B1;ADCY7
128	Autophagy	13/130	0.104053273	0.221926122	3.460217548	GABARAPL1;DAPK2;ITPR1;EIF2AK3;PIK3CD;CFLAR;ATG14;VAMP8;ULK2;CTSD;TRP53INP2;BCL2L1;MAPK3
129	Type II diabetes mellitus	Jun-48	0.104984634	0.222176783	4.426254246	SOCS2;PIK3CD;MAFA;PRKCZ;TNF;MAPK3
130	Influenza A	16/168	0.107752496	0.226280242	3.228591369	JUN;RNASEL;EIF2AK3;PIK3CD;FURIN;MAPK14;TNF;TNFRSF1A;IFIH1;FASL;IFNG;IL1B;TNFSF10;CASP1;MAPK3;HSPA1A
131	Aldosterone-regulated sodium reabsorption	May-38	0.112737626	0.234941771	4.544954757	SLC9A3R2;PRKCG;PIK3CD;SFN;MAPK3
132	Prolactin signaling pathway	Aug-72	0.114497852	0.236802376	3.72502404	SOCS2;CISH;SRC;PIK3CD;FOS;TNFRSF11A;MAPK14;MAPK3
133	Mucin type O-glycan biosynthesis	28-Apr	0.118816215	0.242916068	4.877922824	GALNT3;GCNT1;GCNT4;B4GALT5
134	Other glycan degradation	18-Mar	0.119233528	0.242916068	5.842386343	NEU4;HEXB;FUCA2
135	Sulfur metabolism	9-Feb	0.120844843	0.24408349	8.291032816	ETHE1;SUOX
136	Prostate cancer	Oct-97	0.122439765	0.24408349	3.320120046	RB1;AR;CDKN1A;SPINT1;IL1R2;CREB3L2;PIK3CD;E2F2;MMP9;MAPK3
137	PPAR signaling pathway	Sep-85	0.122488784	0.24408349	3.419438185	CPT1A;FABP4;ACADL;OLR1;PPARG;PLIN2;ACSBG1;CD36;ANGPTL4
138	Bacterial invasion of epithelial cells	Aug-74	0.128515624	0.252509156	3.419277898	CDH1;SRC;CAV1;CLTC;CTNNA1;PIK3CD;ELMO2;VCL
139	Phosphatidylinositol signaling system	Oct-98	0.128566933	0.252509156	3.205899433	PRKCG;INPP4A;PI4K2B;SYNJ1;IMPA2;ITPR1;PIK3CD;SYNJ2;PLCD1;MTM1
140	Ferroptosis	May-40	0.132653589	0.258674498	3.965433971	PRNP;MAP1LC3A;FTH1;SLC3A2;SLC39A8
141	Complement and coagulation cascades	Sep-88	0.142791305	0.276468271	3.048822003	THBD;PROCR;ITGAM;F10;ITGB2;F2R;ITGAX;F13A1;F2RL2
142	GABAergic synapse	Sep-90	0.157214769	0.30225093	2.826225836	PRKCG;GABARAPL1;GNG2;SRC;ADCY4;GNB4;GNB5;ADCY7;GNAI2
143	Non-small cell lung cancer	Jul-66	0.159721407	0.304922687	2.991147881	RB1;PRKCG;CDKN1A;RASSF5;PIK3CD;E2F2;MAPK3
144	TGF-beta signaling pathway	Sep-91	0.164681843	0.310073805	2.721594199	TGFB1;IFNG;FST;ID2;TNF;THBS1;TGFBR2;MAPK3;SMAD7
145	Oocyte meiosis	11/116	0.164691215	0.310073805	2.598302569	CAMK2B;AR;PPP3CA;RPS6KA2;ITPR1;PPP2R5B;ADCY4;CPEB2;ADCY7;CPEB4;MAPK3
146	Long-term potentiation	Jul-67	0.168636099	0.315326405	2.854053742	PRKCG;CAMK2B;PPP3CA;RPS6KA2;GNAQ;ITPR1;MAPK3
147	Morphine addiction	Sep-92	0.172313501	0.320010787	2.621134579	PRKCG;GNG2;PDE4C;ADCY4;GNB4;GNB5;PDE7A;ADCY7;GNAI2
148	Regulation of lipolysis in adipocytes	Jun-56	0.178567197	0.329384087	2.840655817	FABP4;ADCY4;PIK3CD;ADRB1;ADCY7;GNAI2
149	Other types of O-glycan biosynthesis	22-Mar	0.185125703	0.339190046	3.657441052	LFNG;B4GALT1;EOGT
150	Cortisol synthesis and secretion	Jul-69	0.187095194	0.340513252	2.600528975	NR4A1;GNAQ;CREB3L2;ADCY4;ITPR1;ADCY7;LDLR
151	Hepatitis C	14/160	0.199298775	0.358264802	2.12680753	RB1;CDKN1A;RNASEL;EIF2AK3;PIK3CD;CFLAR;TNF;TNFRSF1A;FASL;IFNG;PPP2R2C;E2F2;LDLR;MAPK3
152	Neurotrophin signaling pathway	11/121	0.199473443	0.358264802	2.216123622	CAMK2B;JUN;FASL;IRAK2;RPS6KA2;MAPKAPK2;MATK;PIK3CD;IRAK3;MAPK14;MAPK3
153	Insulin resistance	10/110	0.213922569	0.381704977	2.119558128	CPT1A;PPP1R3B;RPS6KA2;CREB3L2;PIK3CD;PYGL;CD36;TNF;PRKCZ;TNFRSF1A
154	Gastric cancer	13/150	0.219943265	0.389899424	1.975512724	RB1;WNT10B;CDKN1A;TGFB1;JUP;PIK3CD;TGFBR2;WNT11;CDH1;CTNNA1;E2F2;WNT3;MAPK3
155	Cocaine addiction	May-48	0.225397746	0.396990869	2.37959445	JUN;CREB3L2;FOSB;RGS9;GNAI2
156	Long-term depression	Jun-61	0.232663648	0.407161384	2.185155293	PRKCG;GNA13;GNAQ;ITPR1;GNAI2;MAPK3
157	Gastric acid secretion	Jul-74	0.236497832	0.411235084	2.069483169	PRKCG;CAMK2B;GNAQ;ADCY4;ITPR1;ADCY7;GNAI2
158	Thyroid cancer	Apr-37	0.241505702	0.417285169	2.365148492	CDKN1A;CDH1;PPARG;MAPK3
159	Glioma	Jul-75	0.246859429	0.423852982	1.978301173	RB1;PRKCG;CAMK2B;CDKN1A;PIK3CD;E2F2;MAPK3
160	Folate biosynthesis	26-Mar	0.258070778	0.440333265	2.425786782	GCH1;MOCOS;GGH
161	Systemic lupus erythematosus	12/143	0.265871409	0.450825432	1.667555307	CD86;IL10;CD40LG;IFNG;FCGR4;CD80;CD28;ACTN4;TNF;HIST1H4D;TROVE2;HIST1H2BC
162	HIF-1 signaling pathway	9/104	0.274851889	0.463176331	1.680883083	PRKCG;CAMK2B;CDKN1A;EDN1;IFNG;PIK3CD;TEK;LTBR;MAPK3
163	Fat digestion and absorption	Apr-40	0.287467515	0.481463998	1.901913731	DGAT1;CD36;PLPP2;PLPP1
164	Glycosaminoglycan biosynthesis	May-53	0.290878786	0.484206759	1.76633592	B4GALT1;CHST12;XYLT1;EXTL3;B4GALT4
165	Staphylococcus aureus infection	Aug-95	0.3175822	0.521783752	1.448516334	IL10;FCGR3;ITGAM;SELPLG;FCGR4;ITGB2;FPR2;ITGAL
166	Endocrine and other factor-regulated calcium reabsorption	May-55	0.317982929	0.521783752	1.573174237	PRKCG;VDR;GNAQ;CLTC;ATP2B1
167	Purine metabolism	11/136	0.319260144	0.521783752	1.380100126	ENTPD1;NT5E;PDE4C;ADSSL1;ADCY4;ENPP1;AMPD1;AMPD3;PDE7A;ADCY7;XDH
168	Retrograde endocannabinoid signaling	12/150	0.32152433	0.521783752	1.355348257	PRKCG;FAAH;GNG2;GNAQ;ITPR1;GNB4;ADCY4;GNB5;MAPK14;ADCY7;GNAI2;MAPK3
169	Nitrogen metabolism	17-Feb	0.323008989	0.521783752	2.068167948	CAR13;CAR5B
170	Circadian rhythm	30-Mar	0.333999549	0.536363982	1.672599429	BHLHE40;RORA;ARNTL
171	Glycerophospholipid metabolism	Aug-97	0.338218355	0.539962636	1.338104768	PCYT1A;GPD2;LCLAT1;PLPP2;PLPP1;PLD3;PLD2;AGPAT4
172	Caffeine metabolism	6-Jan	0.3444409	0.543539687	2.925310636	XDH
173	Phosphonate and phosphinate metabolism	6-Jan	0.3444409	0.543539687	2.925310636	PCYT1A
174	Adipocytokine signaling pathway	Jun-71	0.35201389	0.552297656	1.323207663	CPT1A;ACSBG1;CD36;TNFRSF1B;TNF;TNFRSF1A
175	mTOR signaling pathway	12/154	0.354469773	0.552972846	1.203670668	PRKCG;PRR5;WNT10B;WNT11;RPS6KA2;ULK2;PIK3CD;SLC3A2;TNF;WNT3;TNFRSF1A;MAPK3
176	Endometrial cancer	May-58	0.359125392	0.557052455	1.326305514	CDKN1A;CDH1;CTNNA1;PIK3CD;MAPK3
177	Melanoma	Jun-72	0.364358246	0.561976278	1.260071815	RB1;CDKN1A;CDH1;PIK3CD;E2F2;MAPK3
178	Insulin secretion	Jul-86	0.367562143	0.56373295	1.217569069	PRKCG;CAMK2B;GNAQ;CREB3L2;ADCY4;KCNN4;ADCY7
179	Thyroid hormone synthesis	Jun-73	0.376723164	0.57455544	1.200170009	PRKCG;GNAQ;CREB3L2;ADCY4;ITPR1;ADCY7
180	Thyroid hormone signaling pathway	9/115	0.380450563	0.577016687	1.126553845	PRKCG;NCOA2;SRC;PIK3CD;SLC16A10;ITGAV;PLCD1;MED13L;MAPK3
181	Glucagon signaling pathway	8/102	0.390504785	0.586312194	1.098636052	CAMK2B;PPP3CA;CPT1A;GNAQ;CREB3L2;ITPR1;SIK1;PYGL
182	Starch and sucrose metabolism	Mar-33	0.390874796	0.586312194	1.289275632	AGL;ENPP1;PYGL
183	Ether lipid metabolism	Apr-47	0.397556796	0.593076531	1.177730724	PLPP2;PLD3;PLPP1;PLD2
184	Glycerolipid metabolism	May-61	0.400413332	0.59409152	1.121681045	DGAT1;LCLAT1;PLPP2;PLPP1;AGPAT4
185	Wnt signaling pathway	12/160	0.404760462	0.596855442	1.006812485	PRKCG;CAMK2B;WNT10B;PPP3CA;JUN;WNT11;TBL1XR1;CTNNBIP1;RAC2;NFATC2;NFATC1;WNT3
186	Pentose and glucuronate interconversions	Mar-34	0.409590549	0.596855442	1.185500669	UGDH;UGT1A7C;XYLB
187	Alzheimer disease	13/175	0.411012061	0.596855442	0.979553894	LRP1;ITPR1;EIF2AK3;ATP2A3;TNF;TNFRSF1A;PPP3CA;CASP7;GNAQ;IL1B;CAPN2;ATF6;MAPK3
188	Protein digestion and absorption	Jul-90	0.412857261	0.596855442	1.024112245	KCNK5;COL3A1;SLC7A8;COL4A2;SLC3A2;SLC16A10;KCNN4
189	ABC transporters	Apr-48	0.413207614	0.596855442	1.102725511	ABCA2;ABCB10;ABCA7;ABCB9
190	Breast cancer	11/147	0.415397654	0.59686084	0.975448039	RB1;WNT10B;JUN;CDKN1A;WNT11;PIK3CD;E2F2;FOS;DLL1;WNT3;MAPK3
191	Glycosaminoglycan degradation	21-Feb	0.422619439	0.60405815	1.244138799	HEXB;IDS
192	Amino sugar and nucleotide sugar metabolism	Apr-49	0.428768066	0.606495762	1.033067371	CHIT1;UGDH;NAGK;HEXB
193	Notch signaling pathway	Apr-49	0.428768066	0.606495762	1.033067371	LFNG;NUMBL;RBPJ;DLL1
194	Non-alcoholic fatty liver disease (NAFLD)	11/151	0.450713683	0.634251728	0.859382126	XBP1;JUN;CASP7;TGFB1;FASL;DDIT3;IL1B;EIF2AK3;PIK3CD;TNF;TNFRSF1A
195	Cell cycle	9/123	0.459119669	0.642767536	0.843405799	RB1;CDKN1C;RBL2;CDKN1A;TGFB1;CDKN2C;E2F2;SFN;CDC14A
196	Metabolism of xenobiotics by cytochrome P450	May-66	0.46834971	0.6474224	0.853189913	MGST3;GSTT3;GSTT1;UGT1A7C;CBR3
197	Mannose type O-glycan biosynthesis	23-Feb	0.469559103	0.6474224	0.987893163	B4GALT1;FUT4
198	Terpenoid backbone biosynthesis	23-Feb	0.469559103	0.6474224	0.987893163	HMGCS1;IDI2
199	Porphyrin and chlorophyll metabolism	Mar-41	0.534000237	0.732011282	0.679480637	FECH;BLVRB;UGT1A7C
200	Synthesis and degradation of ketone bodies	11-Jan	0.538953362	0.732011282	0.848034607	HMGCS1
201	Taurine and hypotaurine metabolism	11-Jan	0.538953362	0.732011282	0.848034607	CDO1
202	Serotonergic synapse	9/132	0.545245255	0.736890864	0.608754988	PRKCG;GNG2;DUSP1;GNAQ;ITPR1;GNB4;GNB5;GNAI2;MAPK3
203	Protein processing in endoplasmic reticulum	11/163	0.554150273	0.740639669	0.585948797	PPP1R15A;XBP1;DDIT3;EDEM1;AMFR;HSPA4L;CAPN2;EIF2AK3;SEC24D;ATF6;HSPA1A
204	Ascorbate and aldarate metabolism	27-Feb	0.556157993	0.740639669	0.643894504	UGDH;UGT1A7C
205	Collecting duct acid secretion	27-Feb	0.556157993	0.740639669	0.643894504	SLC12A7;ATP6V0A1
206	Pyrimidine metabolism	Apr-58	0.561779653	0.744494395	0.585929284	ENTPD1;NT5E;ENPP1;CMPK2
207	Cytosolic DNA-sensing pathway	Apr-61	0.602240795	0.794259599	0.488064105	AIM2;IL1B;CCL4;CASP1
208	Insulin signaling pathway	9/139	0.608348049	0.798456814	0.47180088	SOCS2;PPP1R3B;PRKAR2B;PIK3CD;FLOT2;PYGL;PRKCZ;RHOQ;MAPK3
209	Fatty acid biosynthesis	14-Jan	0.626744916	0.816296508	0.492992703	ACSBG1
210	Basal cell carcinoma	Apr-63	0.627920391	0.816296508	0.432646592	WNT10B;CDKN1A;WNT11;WNT3
211	Glutathione metabolism	Apr-64	0.640355328	0.82851661	0.407485724	MGST3;IDH1;GSTT3;GSTT1
212	Galactose metabolism	Feb-32	0.649569967	0.832547422	0.394478889	B4GALT1;GALM
213	beta-Alanine metabolism	Feb-32	0.649569967	0.832547422	0.394478889	SMOX;CARNS1
214	SNARE interactions in vesicular transport	Feb-33	0.666259962	0.846302763	0.359286961	VAMP8;STX11
215	Arginine and proline metabolism	Mar-50	0.669602186	0.846302763	0.351041394	SMOX;CARNS1;CKB
216	Fatty acid degradation	Mar-50	0.669602186	0.846302763	0.351041394	CPT1A;ACADL;ACSBG1
217	Longevity regulating pathway	6/102	0.699879654	0.880493759	0.30569685	CREB3L2;ADCY4;PIK3CD;PPARG;ADCY7;HSPA1A
218	Herpes simplex virus 1 infection	27/433	0.707379237	0.885846476	0.315174975	ZFP689;RNASEL;H2-T22;ZFP763;SRC;ZFP768;H2-Q6;PIK3CD;ZFP949;H2-Q2;TNF;IFIH1;ZFP382;H2-T10;EIF2AK3;POU2F2;TNFRSF1A;FASL;IFNG;ZFP40;IL1B;TRAF5;LTA;H2-D1;H2-Q10;BCL2L1;TLR2
219	Renin-angiotensin system	Feb-36	0.712486244	0.888167784	0.273426412	ACE;ATP6AP2
220	Pantothenate and CoA biosynthesis	18-Jan	0.718379128	0.890363462	0.266829835	ENPP1
221	Signaling pathways regulating pluripotency of stem cells	8/137	0.720770422	0.890363462	0.278242105	WNT10B;WNT11;ID2;PIK3CD;MAPK14;KLF4;WNT3;MAPK3
222	Bile secretion	Apr-72	0.729770843	0.897420902	0.254002774	ADCY4;ADCY7;LDLR;AQP1
223	Ovarian steroidogenesis	Mar-57	0.75335401	0.922267465	0.215675626	ADCY4;ADCY7;LDLR
224	AMPK signaling pathway	7/126	0.760598211	0.926979069	0.220524973	CPT1A;PPP2R2C;CREB3L2;PPP2R5B;PIK3CD;PPARG;CD36
225	Proximal tubule bicarbonate reclamation	22-Jan	0.787529422	0.955535699	0.155953141	AQP1
226	Alcoholism	11/199	0.801093072	0.967692074	0.177635871	GNG2;ADORA2A;ADORA2B;CREB3L2;GNB4;FOSB;GNB5;HIST1H4D;GNAI2;HIST1H2BC;MAPK3
227	Hedgehog signaling pathway	Feb-44	0.810047352	0.972134239	0.137492129	KIF3A;CDON
228	Histidine metabolism	24-Jan	0.815453262	0.972134239	0.121607222	CARNS1
229	Vitamin digestion and absorption	24-Jan	0.815453262	0.972134239	0.121607222	SLC52A3
230	RNA degradation	Apr-83	0.823995027	0.978046272	0.13427744	BTG2;BTG1;XRN1;TOB1
231	Peroxisome	Apr-84	0.831030237	0.982126643	0.126768958	IDH1;ECH1;XDH;CRAT
232	Huntington disease	10/192	0.847667648	0.983974521	0.124253904	DNAH1;HIP1;POLR2A;DNAH8;GNAQ;CREB3L2;CLTC;ITPR1;PPARG;BBC3
233	RIG-I-like receptor signaling pathway	Mar-68	0.849550831	0.983974521	0.103089531	IFIH1;MAPK14;TNF
234	Butanoate metabolism	27-Jan	0.850615337	0.983974521	0.085301316	HMGCS1
235	Maturity onset diabetes of the young	27-Jan	0.850615337	0.983974521	0.085301316	MAFA
236	Phototransduction	27-Jan	0.850615337	0.983974521	0.085301316	RGS9
237	RNA polymerase	28-Jan	0.860779632	0.985335673	0.076107304	POLR2A
238	Cysteine and methionine metabolism	Feb-50	0.862619875	0.985335673	0.084367938	DNMT3A;CDO1
239	N-Glycan biosynthesis	Feb-50	0.862619875	0.985335673	0.084367938	B4GALT1;MAN2A1
240	Fatty acid elongation	29-Jan	0.870252803	0.989912563	0.068027486	ACOT7
241	Glyoxylate and dicarboxylate metabolism	31-Jan	0.887310423	0.99726281	0.054618026	GLDC
242	Chemical carcinogenesis	Apr-94	0.889263679	0.99726281	0.071411986	MGST3;GSTT3;GSTT1;UGT1A7C
243	Drug metabolism	5/114	0.893949013	0.99726281	0.070384669	MGST3;GSTT3;GSTT1;XDH;UGT1A7C
244	Biosynthesis of unsaturated fatty acids	Jan-32	0.894979445	0.99726281	0.049048975	ACOT7
245	Citrate cycle (TCA cycle)	Jan-32	0.894979445	0.99726281	0.049048975	IDH1
246	Synaptic vesicle cycle	Mar-77	0.902151418	0.999993835	0.057160306	STXBP1;CLTC;ATP6V0A1
247	Cardiac muscle contraction	Mar-78	0.906832842	0.999993835	0.053560524	CACNB3;TPM4;TPM1
248	MicroRNAs in cancer	14/281	0.914338327	0.999993835	0.064148451	PRKCG;ST14;CDKN1A;TPM1;DNMT3A;KIF23;MMP9;THBS1;ZEB2;MIR146;E2F2;VIM;CD44;WNT3
249	Base excision repair	Jan-35	0.914996511	0.999993835	0.035799908	PARP4
250	Lysine degradation	Feb-59	0.916882608	0.999993835	0.041697813	NSD2;PLOD2
251	Alanine, aspartate and glutamate metabolism	Jan-37	0.926174898	0.999993835	0.029186266	ADSSL1
252	Central carbon metabolism in cancer	Feb-64	0.937568955	0.999993835	0.028471123	PIK3CD;MAPK3
253	Glycine, serine and threonine metabolism	Jan-40	0.940249215	0.999993835	0.021639574	GLDC
254	Basal transcription factors	Jan-43	0.951641853	0.999993835	0.01616326	TAF9B
255	Carbohydrate digestion and absorption	Jan-43	0.951641853	0.999993835	0.01616326	PIK3CD
256	Vasopressin-regulated water reabsorption	Jan-43	0.951641853	0.999993835	0.01616326	CREB3L2
257	Retinol metabolism	Mar-91	0.951677091	0.999993835	0.02310239	DGAT1;DHRS9;UGT1A7C
258	Proteasome	Jan-46	0.960863466	0.999993835	0.012148703	IFNG
259	Neuroactive ligand-receptor interaction	16/348	0.966096989	0.999993835	0.022660886	PTGER4;EDN1;CALCA;PTGIR;GZMA;F2R;ADRB1;GPR83;FPR2;CYSLTR1;EDNRB;ADORA2A;ADORA2B;PENK;S1PR4;F2RL2
260	Thermogenesis	9/231	0.978222277	0.999993835	0.012178863	CPT1A;RPS6KA2;CREB3L2;ADCY4;PPARG;MAPK14;SMARCA2;ADCY7;ARID1B
261	Valine, leucine and isoleucine degradation	Jan-56	0.980671467	0.999993835	0.004856839	HMGCS1
262	Taste transduction	Feb-88	0.984984297	0.999993835	0.004811046	KCNK5;ADCY4
263	mRNA surveillance pathway	Feb-96	0.990795253	0.999993835	0.002689146	PPP2R2C;PPP2R5B
264	Glycolysis / Gluconeogenesis	Jan-67	0.991107375	0.999993835	0.0018512	GALM
265	Arachidonic acid metabolism	Jan-89	0.998118592	0.999993835	0.000292364	CBR3
266	Steroid hormone biosynthesis	Jan-89	0.998118592	0.999993835	0.000292364	UGT1A7C
267	Ubiquitin mediated proteolysis	2/138	0.999344786	0.999993835	0.000131439	HERC3;UBE2H
268	Parkinson disease	2/144	0.999553621	0.999993835	8.57E-05	ADORA2A;GNAI2
269	Ribosome biogenesis in eukaryotes	1/115	0.999698432	0.999993835	3.61E-05	XRN1
270	Spliceosome	1/132	0.999907281	0.999993835	9.65E-06	HSPA1A
271	Oxidative phosphorylation	1/134	0.999919098	0.999993835	8.29E-06	ATP6V0A1
272	RNA transport	1/167	0.999989087	0.999993835	8.94E-07	CYFIP1
273	Olfactory transduction	4/1133	0.999993835	0.999993835	2.82E-07	CAMK2B;RGS2;OLFR99;NCALD
